# Population Structure Discovery in Meta-Analyzed Microbial Communities and Inflammatory Bowel Disease

**DOI:** 10.1101/2020.08.31.261214

**Authors:** Siyuan Ma, Dmitry Shungin, Himel Mallick, Melanie Schirmer, Long H. Nguyen, Raivo Kolde, Eric Franzosa, Hera Vlamakis, Ramnik Xavier, Curtis Huttenhower

## Abstract

Microbial community studies in general, and of the human microbiome in inflammatory bowel disease (IBD) in particular, have now achieved a scale at which it is practical to associate features of the microbiome with environmental exposures and health outcomes across multiple large-scale populations. This permits the development of rigorous meta-analysis methods, of particular importance in IBD as a means by which the heterogeneity of disease etiology and treatment response might be explained. We have thus developed MMUPHin (Meta-analysis Methods with a Uniform Pipeline for Heterogeneity in microbiome studies) for joint normalization, meta-analysis, and population structure discovery using microbial community taxonomic and functional profiles. Applying this method to ten IBD cohorts (5,151 total samples), we identified a single consistent axis of microbial associations among studies, including newly associated taxa such as *Acinetobacter* and *Turicibacter* detected due to the sensitivity of meta-analysis. Linear random effects models further revealed associations with medications, disease location, and interaction effects consistent within and between studies. Finally, multiple unsupervised clustering metrics and dissimilarity measures agreed on a lack of discrete microbiome “types” in the IBD gut microbiome. These results thus provide a benchmark for consistent characterization of the IBD gut microbiome and a general framework applicable to meta-analysis of any microbial community types.
