## Supplementary Figures, Tables, and Notes for "Population Structure Discovery in Meta-Analyzed Microbial Communities and Inflammatory Bowel Disease": suppTable1.xlsx

### Sheet: Sheet1
Study	Control	Biopsy location	CD Montreal Location	CD Montreal Behavior	CD perianal	Age at diagnosis Montreal classification	Race	Antibiotics	Immunosuppressants	Steroids	Mesalamine/5ASA	% samples > 3000 read depth
BIDMC-FMT			L2 4/L3 4									100%
CS-PRISM	HC 36/nonIBD 2	ileum 28/colon 99/rectum 7	L1 37/L2 58/L3 86/L4 1/L1+L4 4/L2+L4 1/L3+L4 3	B1 105/B2 33/B3 62	y 52/n 148	29.4 (14.86)	white 361/african_american 13/asian_pacific_islander 11/native_american 1/more_than_one 9	y 4/n 132	y 51/n 87	y 27/n 117	y 38/n 106	94.43%
Herfarth	nonIBD 12		L1 4/L2 3/L3 8	B1 4/B2 6/B3 5			white 15					88.02%
HMP2	nonIBD 44	ileum 77/colon 11/rectum 89	L1 8/L3 23/L1+L4 8/L2+L4 12/L3+L4 14			22.97 (13.33)	white 149/african_american 4/native_american 1/more_than_one 4	n 177	n 177			87.57%
Jansson-Lamendella	HC 9/nonIBD 19		L1 16/L2 18/L3 11/L1+L4 1/L3+L4 3	B1 22/B2 20/B3 7	y 8/n 41		white 137					89.9%
LSS-PRISM			L1 5/L2 6/L3 1/L3+L4 1	B1 11/B3 2	y 5/n 8	30.16 (10.4)	white 19	n 1	n 1	n 1	n 1	97.73%
MucosalIBD	nonIBD 47	ileum 132										100%
Pouchitis	HC 45	ileum 449/colon 128	L1 7/L2 12/L3 23	B1 21/B2 10/B3 11		28.39 (11.75)		y 121/n 454	y 6/n 569	y 12/n 557	y 78/n 497	78.34%
PROTECT		rectum 263				12.71 (3.29)	white 453/african_american 33/asian_pacific_islander 24/native_american 2/more_than_one 20	y 79/n 1133		y 171/n 475	y 72/n 475	99.92%
RISK	nonIBD 201	ileum 318/rectum 313		B1 379/B2 41/B3 10		12.16 (3.22)	white 439/african_american 50	y 61/n 821				98.87%
