## Supplementary Figures, Tables, and Notes for "Population Structure Discovery in Meta-Analyzed Microbial Communities and Inflammatory Bowel Disease": suppTable2.xlsx

### Sheet: Sheet1
Evaluation component	Batch adjustment	Differential abundance testing	Discrete structure discovery	Continuous structure discovery
#Samples	20, 100, 500	100, 500	500	500
#Features	200, 1000	200, 1000	1000	1000
% Spiked features	5%, 10%, 20%	5%, 10%, 20%	0.2	0.2
Spiked variables	Batch	Batch	Batch	Batch
	#Batches 2, 4, 6, 8	#Batches 2	#Batches 2, 4, 6, 8	#Batches 4, 6, 8
	Effect size 1, 2, 5, 10	Effect size 0, 1, 2, 3, 4, 5, 6, 7, 8, 9, 10	Effect size 0, 1, 2, 3, 4, 5, 6, 7, 8, 9, 10	Effect size 0, 1, 2, 3, 4, 5, 6, 7, 8, 9, 10
	Positive control 1 (discrete)	Exposure	Cluster	Continuous structure variable
	Distribution binomial(0.5)	Distribution binomial p_1, p_2	#Clusters 3, 4, 5, 6	Uniform(-1, 1)
	Effect size 10	Difference in p_1, p_2 0, 0.2, 0.4, 0.8	Effect size 10	Effect size 10
	Positive control 2 (continuous)	Effect size 0
	Uniform(-1, 1)
	Effect size 10
	Negative control
	Distribution binomial(0.5)
	Effect size 0
#Replicates	20	20	20	20
Evaluation metric(s)	PERMANOVA R2	FPR	Prediction strength (correctly identifying #clusters)	Spearman correlation between underlying and identified continuous variable
Total simulation runs	1920	6600	1760	330
