## Supplementary Figures, Tables, and Notes for "Population Structure Discovery in Meta-Analyzed Microbial Communities and Inflammatory Bowel Disease": suppTable3.xlsx

### Sheet: Omnibus testing models
Variable	Conditional on	Permutation for all cohorts test	Permutation for individual longitudinal cohort	Permutation for individual cross-sectional cohort
Study		Freely across cohorts but along with subjects
Batch			Permute freely	Permute freely
Biopsy vs. stool		Within cohorts; also within subjects for longitudinal cohorts	Within subjects	Permute freely
Biopsy location	Sample is biopsy	Within cohorts; also within subjects for longitudinal cohorts	Within subjects	Permute freely
IBD vs. contorl		Within cohorts; also along with subjects for longitudinal cohorts	Along with subjects	Permute freely
CD vs. UC	Subject is IBD	Within cohorts; also along with subjects for longitudinal cohorts	Along with subjects	Permute freely
CD Location	Subject is CD	Within cohorts; also along with subjects for longitudinal cohorts	Along with subjects	Permute freely
CD Behavior	Subject is CD	Within cohorts; also along with subjects for longitudinal cohorts	Along with subjects	Permute freely
UC Extent	Subject is UC	Within cohorts; also along with subjects for longitudinal cohorts	Along with subjects	Permute freely
Antibiotics	Disease (CD/UC/control)	Within cohorts; also within subjects for longitudinal cohorts	Within subjects	Permute freely
Immunosuppressants	Disease (CD/UC/control)	Within cohorts; also within subjects for longitudinal cohorts	Within subjects	Permute freely
Steroids	Disease (CD/UC/control)	Within cohorts; also within subjects for longitudinal cohorts	Within subjects	Permute freely
5-ASA	Disease (CD/UC/control)	Within cohorts; also within subjects for longitudinal cohorts	Within subjects	Permute freely
Age (< 18)		Within cohorts; also along with subjects for longitudinal cohorts	Along with subjects	Permute freely
Age at diagnosis	Disease (CD/UC/control)	Within cohorts; also along with subjects for longitudinal cohorts	Along with subjects	Permute freely
Gender		Within cohorts; also along with subjects for longitudinal cohorts	Along with subjects	Permute freely
Race		Within cohorts; also along with subjects for longitudinal cohorts	Along with subjects	Permute freely
Subject		Within cohorts but otherwise freely	Permute freely

### Sheet: Per-feature testing models
Test	Subset	Cohort stratification	Covariates
IBD vs. control		Cohort, biopsy/stool	Gender,Race,Age (< 18)
CD vs. control	CD/control subjects	Cohort, biopsy/stool	Gender,Race,Age (< 18)
UC vs. control	UC/control subjects	Cohort, biopsy/stool	Gender,Race,Age (< 18)
CD vs. UC	CD/UC subjects	Cohort, biopsy/stool	Gender,Race,Age (< 18)
Antibiotics	CD/UC samples with available antibiotics information	Cohort, biopsy/stool, CD/UC	Gender,Race,Age (< 18)
Immunosuppressants	CD/UC samples with available immunosuppressants information	Cohort, biopsy/stool, CD/UC	Gender,Race,Age (< 18)
Steroids	CD/UC samples with available steroids information	Cohort, biopsy/stool, CD/UC	Gender,Race,Age (< 18)
5-ASA	CD/UC samples with available 5-ASA information	Cohort, biopsy/stool, CD/UC	Gender,Race,Age (< 18)
B2 vs. B1	B1/B2 CDs	Cohort, biopsy/stool	Gender,Race,Age (< 18)
B3 vs. B1	B1/B3 CDs	Cohort, biopsy/stool	Gender,Race,Age (< 18)
(B3 vs. B1) - (B23 vs. B1)	CDs with available Behavior classification	Cohort, biopsy/stool	Gender,Race,Age (< 18),B23; see Methods for model details
E2 vs. E1	E1/E2 UCs	Cohort, biopsy/stool	Gender,Race,Age (< 18)
E3 vs. E1	E1/E3 UCs	Cohort, biopsy/stool	Gender,Race,Age (< 18)
(E3 vs. E1) - (E23 vs. E1)	UCs with available Extent classification	Cohort, biopsy/stool	Gender,Race,Age (< 18),E23; see Methods for model details
