## Supplementary Figures, Tables, and Notes for "Population Structure Discovery in Meta-Analyzed Microbial Communities and Inflammatory Bowel Disease": suppTable5.xlsx

### Sheet: CD Behavior
Feature	Test	Cohort strata	Effect size	Standard error	P value	Q value	I2
k__Bacteria|p__Fusobacteria|c__Fusobacteriia|o__Fusobacteriales|f__Fusobacteriaceae|g__Fusobacterium	B2 vs. B1	CS-PRISM, Biopsy	0.016659	0.0294505
		CS-PRISM, Stool	0.0301112	0.0188041
		Herfarth, Stool	0.0109298	0.0349515
		Jansson-Lamendella, Stool	0.0367995	0.0136011
		Pouchitis, Biopsy	0.00279509	0.018352
		RISK, Biopsy	-0.0308726	0.0247282
		RISK, Stool	-0.0279989	0.0171294
		MA effect	0.00662987	0.011427	0.561785	0.809832	53.0584
	B3 vs. B1	CS-PRISM, Biopsy	0.0411333	0.0279253
		CS-PRISM, Stool	0.0384375	0.0162681
		Herfarth, Stool	-0.014143	0.0194508
		Jansson-Lamendella, Stool	0.0655899	0.0193099
		LSS-PRISM, Stool	0.0321455	0.0117726
		Pouchitis, Biopsy	0.0103637	0.0209972
		RISK, Biopsy	0.0844296	0.0508751
		RISK, Stool	0.0017293	0.0462687
		MA effect	0.0298745	0.0100443	0.00293695	0.0801367	42.0897
	(B3 vs. B1) - (B23 vs. B1)	CS-PRISM, Biopsy	0.0246584	0.034333
		CS-PRISM, Stool	0.00363594	0.0242583
		Herfarth, Stool	-0.0286704	0.0261342
		Jansson-Lamendella, Stool	0.0353869	0.023571
		Pouchitis, Biopsy	0.00622581	0.0270716
		RISK, Biopsy	0.115921	0.0551679
		RISK, Stool	0.0290786	0.0456697
		MA effect	0.0139735	0.0116106	0.228776		5.67459
k__Bacteria|p__Firmicutes|c__Clostridia|o__Clostridiales|f__[Tissierellaceae]|g__Peptoniphilus	B2 vs. B1	CS-PRISM, Biopsy	-0.00476241	0.00182339
		CS-PRISM, Stool	-0.00421196	0.00915511
		Herfarth, Stool	0.0234992	0.060267
		Jansson-Lamendella, Stool	-0.000859324	0.00118774
		Pouchitis, Biopsy	-0.000433664	0.00775876
		RISK, Biopsy	-0.000761038	0.00208654
		RISK, Stool	-0.00291984	0.00389173
		MA effect	-0.00199544	0.0010613	0.060084	0.594515	13.8563
	B3 vs. B1	CS-PRISM, Biopsy	-0.00401415	0.00148799
		CS-PRISM, Stool	-0.0062302	0.00589879
		Herfarth, Stool	0.00420612	0.0522942
		Jansson-Lamendella, Stool	-0.00152391	0.00150064
		LSS-PRISM, Stool	-0.0027374	0.00561644
		Pouchitis, Biopsy	-0.00774842	0.00686723
		RISK, Biopsy	-0.00359045	0.00414154
		RISK, Stool	-0.00716253	0.00971095
		MA effect	-0.00306742	0.000990229	0.00195038	0.062087	0.633245
	(B3 vs. B1) - (B23 vs. B1)	CS-PRISM, Biopsy	0.000634399	0.00153978
		CS-PRISM, Stool	-0.00221425	0.00805209
		Herfarth, Stool	-0.0122311	0.0498376
		Jansson-Lamendella, Stool	-0.000897571	0.00156503
		Pouchitis, Biopsy	-0.00734765	0.00818319
		RISK, Biopsy	-0.00286917	0.00445373
		RISK, Stool	-0.00407966	0.010348
		MA effect	-0.000467571	0.00104225	0.653708		0
k__Bacteria|p__Bacteroidetes|c__Bacteroidia|o__Bacteroidales|f__Rikenellaceae|g__	B2 vs. B1	CS-PRISM, Biopsy	-0.0277032	0.0292404
		CS-PRISM, Stool	0.0388291	0.0256069
		Herfarth, Stool	-0.0387666	0.0240697
		Jansson-Lamendella, Stool	-0.0534025	0.0153399
		Pouchitis, Biopsy	-0.0843592	0.0364913
		RISK, Biopsy	-0.00188049	0.0155832
		RISK, Stool	0.00782538	0.0139134
		MA effect	-0.0192071	0.0140152	0.170549	0.805048	68.7318
	B3 vs. B1	CS-PRISM, Biopsy	-0.0222639	0.0246238
		CS-PRISM, Stool	-0.0187811	0.0143126
		Herfarth, Stool	-0.0451581	0.018742
		Jansson-Lamendella, Stool	0.00375133	0.0289299
		LSS-PRISM, Stool	-0.0556089	0.0658466
		Pouchitis, Biopsy	-0.0936221	0.0341772
		RISK, Biopsy	-0.0154781	0.0303635
		RISK, Stool	-0.0448938	0.0340122
		MA effect	-0.0294708	0.00857227	0.000586207	0.0373218	0
	(B3 vs. B1) - (B23 vs. B1)	CS-PRISM, Biopsy	0.0046691	0.0274362
		CS-PRISM, Stool	-0.0593828	0.0250049
		Herfarth, Stool	-0.00826011	0.0183492
		Jansson-Lamendella, Stool	0.0538932	0.0240982
		Pouchitis, Biopsy	-0.00929801	0.0392743
		RISK, Biopsy	-0.0137566	0.0333607
		RISK, Stool	-0.0504782	0.0369704
		MA effect	-0.0095185	0.0152862	0.53349		52.7838
k__Bacteria|p__Firmicutes|c__Clostridia|o__Clostridiales|f__Ruminococcaceae|g__	B2 vs. B1	CS-PRISM, Biopsy	-0.00659336	0.0201386
		CS-PRISM, Stool	-0.0154302	0.0218095
		Herfarth, Stool	-0.0709689	0.0661982
		Jansson-Lamendella, Stool	-0.13007	0.0376216
		Pouchitis, Biopsy	-0.017975	0.0156441
		RISK, Biopsy	0.0286787	0.0120417
		RISK, Stool	0.0258739	0.0185278
		MA effect	-0.0147109	0.0179424	0.412274	0.805048	80.1011
	B3 vs. B1	CS-PRISM, Biopsy	-0.0149509	0.0163578
		CS-PRISM, Stool	-0.0451271	0.0150792
		Herfarth, Stool	-0.0385024	0.0770024
		Jansson-Lamendella, Stool	-0.11829	0.056736
		LSS-PRISM, Stool	-0.0551186	0.0941494
		Pouchitis, Biopsy	-0.0248828	0.0177197
		RISK, Biopsy	-0.00147407	0.0227167
		RISK, Stool	-0.0820376	0.0472332
		MA effect	-0.0296768	0.00883602	0.000783326	0.0374038	5.26476
	(B3 vs. B1) - (B23 vs. B1)	CS-PRISM, Biopsy	-0.00933453	0.0201625
		CS-PRISM, Stool	-0.0299562	0.0222307
		Herfarth, Stool	0.0371645	0.0617018
		Jansson-Lamendella, Stool	0.00864977	0.0510406
		Pouchitis, Biopsy	-0.00586997	0.0228604
		RISK, Biopsy	-0.0298336	0.0258337
		RISK, Stool	-0.10755	0.0493873
		MA effect	-0.0190493	0.0105695	0.0715001		0.00261596
k__Bacteria|p__Firmicutes|c__Clostridia|o__Clostridiales|f__Ruminococcaceae|g__Faecalibacterium	B2 vs. B1	CS-PRISM, Biopsy	-0.0738763	0.0457758
		CS-PRISM, Stool	-0.0372729	0.0391759
		Herfarth, Stool	-0.126378	0.0694919
		Jansson-Lamendella, Stool	-0.161132	0.0288951
		Pouchitis, Biopsy	-0.104168	0.0670144
		RISK, Biopsy	0.00742059	0.033983
		RISK, Stool	0.0338374	0.0375382
		MA effect	-0.0612523	0.0296806	0.0390448	0.564647	70.9195
	B3 vs. B1	CS-PRISM, Biopsy	-0.0313417	0.0437454
		CS-PRISM, Stool	-0.109817	0.027134
		Herfarth, Stool	-0.0852431	0.0822818
		Jansson-Lamendella, Stool	-0.162101	0.0442855
		LSS-PRISM, Stool	0.0337136	0.179402
		Pouchitis, Biopsy	-0.121803	0.0671012
		RISK, Biopsy	0.00871152	0.0670892
		RISK, Stool	-0.106646	0.0953501
		MA effect	-0.0906152	0.0227913	7.01214e-05	0.0133932	23.5751
	(B3 vs. B1) - (B23 vs. B1)	CS-PRISM, Biopsy	0.0435162	0.0493756
		CS-PRISM, Stool	-0.0647712	0.0392132
		Herfarth, Stool	0.0211352	0.0682111
		Jansson-Lamendella, Stool	0.0039747	0.0395983
		Pouchitis, Biopsy	-0.0175542	0.0797043
		RISK, Biopsy	3.94457e-05	0.0734123
		RISK, Stool	-0.138443	0.101423
		MA effect	-0.0140741	0.0210549	0.503849		2.80952
k__Bacteria|p__Bacteroidetes|c__Bacteroidia|o__Bacteroidales|f__Bacteroidaceae|g__Bacteroides	B2 vs. B1	CS-PRISM, Biopsy	0.082466	0.0840989
		CS-PRISM, Stool	-0.0176826	0.0564111
		Herfarth, Stool	0.0666462	0.156836
		Jansson-Lamendella, Stool	-0.00400037	0.0685218
		Pouchitis, Biopsy	-0.0124058	0.0620355
		RISK, Biopsy	-0.0447662	0.0508925
		RISK, Stool	0.00478184	0.047885
		MA effect	-0.00584007	0.0236272	0.804772	0.932888	0
	B3 vs. B1	CS-PRISM, Biopsy	-0.00764744	0.0737517
		CS-PRISM, Stool	-0.136919	0.0406523
		Herfarth, Stool	-0.0251074	0.119495
		Jansson-Lamendella, Stool	-0.0209899	0.0999911
		LSS-PRISM, Stool	-0.135438	0.240476
		Pouchitis, Biopsy	-0.0814361	0.0732467
		RISK, Biopsy	-0.0977831	0.0988703
		RISK, Stool	-0.318002	0.123646
		MA effect	-0.101318	0.0284094	0.000361992	0.0345702	2.96837
	(B3 vs. B1) - (B23 vs. B1)	CS-PRISM, Biopsy	-0.0935736	0.0861586
		CS-PRISM, Stool	-0.120286	0.0587319
		Herfarth, Stool	-0.104535	0.131562
		Jansson-Lamendella, Stool	-0.0197247	0.0959747
		Pouchitis, Biopsy	-0.0679776	0.0846006
		RISK, Biopsy	-0.0526485	0.109674
		RISK, Stool	-0.325455	0.127258
		MA effect	-0.102368	0.0337954	0.00245334		0

### Sheet: UC Extent
Feature	Test	Cohort strata	Effect size	Standard error	P value	Q value	I2
k__Bacteria|p__Proteobacteria|c__Gammaproteobacteria|o__Enterobacteriales|f__Enterobacteriaceae|g__	E2 vs. E1	CS-PRISM, Biopsy	0.0162431	0.10054
		CS-PRISM, Stool	0.0318212	0.0317656
		Jansson-Lamendella, Stool	-0.0305691	0.03479
		Pouchitis, Biopsy	-0.0307484	0.0981729
		PROTECT, Biopsy	0.0854223	0.051942
		PROTECT, Stool	0.0164322	0.0206607
		MA effect	0.0158142	0.0145352	0.276598	0.963078	0
	E3 vs. E1	CS-PRISM, Biopsy	0.0618079	0.0954127
		CS-PRISM, Stool	0.104756	0.0450425
		Jansson-Lamendella, Stool	0.048884	0.0839915
		LSS-PRISM, Stool	0.0151734	0.0228586
		Pouchitis, Biopsy	0.0441554	0.101767
		PROTECT, Biopsy	0.113043	0.0517707
		PROTECT, Stool	0.0436209	0.0237488
		MA effect	0.0497196	0.0176856	0.00493409	0.0834309	18.4878
	(E3 vs. E1) - (E23 vs. B1)	CS-PRISM, Biopsy	0.0234364	0.0422873
		CS-PRISM, Stool	0.0684838	0.0250579
		Jansson-Lamendella, Stool	0.0502277	0.0453805
		Pouchitis, Biopsy	0.0543121	0.0539494
		PROTECT, Biopsy	0.00715224	0.0450604
		PROTECT, Stool	0.0209477	0.0187154
		MA effect	0.0363446	0.0129501	0.00500818		2.97371
k__Bacteria|p__Firmicutes|c__Erysipelotrichi|o__Erysipelotrichales|f__Erysipelotrichaceae|g__Holdemania	E2 vs. E1	CS-PRISM, Biopsy	0.0269842	0.0242932
		CS-PRISM, Stool	0.00510423	0.00567228
		Pouchitis, Biopsy	-0.0152913	0.00532279
		PROTECT, Biopsy	0.00102633	0.00514255
		PROTECT, Stool	-0.00277879	0.00326457
		MA effect	-0.00226179	0.00405277	0.576787	0.963078	60.2617
	E3 vs. E1	CS-PRISM, Biopsy	0.00300753	0.0132798
		CS-PRISM, Stool	-0.00163631	0.00437567
		LSS-PRISM, Stool	-0.0170461	0.0110912
		Pouchitis, Biopsy	-0.0175357	0.00446004
		PROTECT, Biopsy	-0.00497759	0.00354089
		PROTECT, Stool	-0.00857978	0.00293796
		MA effect	-0.00808391	0.00276958	0.00351356	0.0726135	47.3491
	(E3 vs. E1) - (E23 vs. B1)	CS-PRISM, Biopsy	-0.0187885	0.0074524
		CS-PRISM, Stool	-0.00635787	0.00302416
		Pouchitis, Biopsy	-0.00189818	0.00237596
		PROTECT, Biopsy	-0.00606948	0.00312256
		PROTECT, Stool	-0.0041285	0.00233659
		MA effect	-0.00465837	0.00130319	0.00035078		0.174996
k__Bacteria|p__Firmicutes|c__Clostridia|o__Clostridiales|f__Veillonellaceae|g__Phascolarctobacterium	E2 vs. E1	CS-PRISM, Biopsy	0.0195953	0.0295663
		CS-PRISM, Stool	0.00218527	0.0182775
		Jansson-Lamendella, Stool	0.0120856	0.0132799
		Pouchitis, Biopsy	-8.54889e-05	0.0124724
		PROTECT, Biopsy	-0.0298131	0.0144049
		PROTECT, Stool	-0.0129178	0.00773035
		MA effect	-0.00579338	0.00636562	0.362767	0.963078	24.579
	E3 vs. E1	CS-PRISM, Biopsy	0.013475	0.0207869
		CS-PRISM, Stool	-0.0201259	0.0157971
		Jansson-Lamendella, Stool	0.0040791	0.0103883
		LSS-PRISM, Stool	-0.0396454	0.019204
		Pouchitis, Biopsy	-0.0207961	0.00651942
		PROTECT, Biopsy	-0.0356173	0.00968314
		PROTECT, Stool	-0.0202181	0.00424693
		MA effect	-0.0185497	0.00541624	0.000615205	0.0212957	52.3189
	(E3 vs. E1) - (E23 vs. B1)	CS-PRISM, Biopsy	-0.00856735	0.0103623
		CS-PRISM, Stool	-0.0189461	0.0101547
		Jansson-Lamendella, Stool	-0.00851152	0.00836024
		Pouchitis, Biopsy	-0.0165748	0.00418698
		PROTECT, Biopsy	-0.0062024	0.00799123
		PROTECT, Stool	-0.00599568	0.00358187
		MA effect	-0.0104996	0.00290197	0.000296806		22.7624
k__Bacteria|p__Firmicutes|c__Clostridia|o__Clostridiales|f__Ruminococcaceae|g__Oscillospira	E2 vs. E1	CS-PRISM, Biopsy	0.0315723	0.0438136
		CS-PRISM, Stool	0.0125097	0.0170741
		Jansson-Lamendella, Stool	-0.00827817	0.0137043
		Pouchitis, Biopsy	-0.0407453	0.0211161
		PROTECT, Biopsy	-0.00278884	0.0111569
		PROTECT, Stool	0.00638185	0.00886536
		MA effect	-0.000538853	0.00556913	0.922919	0.972957	0.0586276
	E3 vs. E1	CS-PRISM, Biopsy	0.0175807	0.0335734
		CS-PRISM, Stool	-0.0219178	0.0166637
		Jansson-Lamendella, Stool	-0.0212199	0.015393
		LSS-PRISM, Stool	-0.00435241	0.0239696
		Pouchitis, Biopsy	-0.0645271	0.0153481
		PROTECT, Biopsy	-0.0240031	0.00998988
		PROTECT, Stool	-0.0161712	0.0068737
		MA effect	-0.0236479	0.00696605	0.00068696	0.0212957	40.3176
	(E3 vs. E1) - (E23 vs. B1)	CS-PRISM, Biopsy	-0.00876897	0.0156952
		CS-PRISM, Stool	-0.0288185	0.0110035
		Jansson-Lamendella, Stool	-0.0120698	0.00995805
		Pouchitis, Biopsy	-0.0192619	0.00861261
		PROTECT, Biopsy	-0.0208239	0.00867754
		PROTECT, Stool	-0.0187872	0.0056668
		MA effect	-0.0188854	0.00352881	8.7096e-08		0
k__Bacteria|p__Bacteroidetes|c__Bacteroidia|o__Bacteroidales|f__Rikenellaceae|g__	E2 vs. E1	CS-PRISM, Biopsy	-0.081599	0.0559139
		CS-PRISM, Stool	-0.030041	0.0274937
		Jansson-Lamendella, Stool	-0.0101381	0.0224272
		Pouchitis, Biopsy	0.000337269	0.0224932
		PROTECT, Biopsy	-0.0389143	0.020689
		PROTECT, Stool	-0.00120258	0.0128915
		MA effect	-0.0132812	0.0085586	0.120712	0.963078	1.25719
	E3 vs. E1	CS-PRISM, Biopsy	-0.102683	0.0604217
		CS-PRISM, Stool	-0.0730415	0.0226404
		Jansson-Lamendella, Stool	-0.0346031	0.0235178
		LSS-PRISM, Stool	-0.0121091	0.0619762
		Pouchitis, Biopsy	-0.0284138	0.0152582
		PROTECT, Biopsy	-0.0326007	0.015399
		PROTECT, Stool	-0.0258839	0.0102693
		MA effect	-0.0332604	0.00669831	6.85285e-07	0.000127463	0
	(E3 vs. E1) - (E23 vs. B1)	CS-PRISM, Biopsy	-9.40789e-05	0.0240924
		CS-PRISM, Stool	-0.0404287	0.0150371
		Jansson-Lamendella, Stool	-0.0242899	0.0158434
		Pouchitis, Biopsy	-0.0264721	0.00894175
		PROTECT, Biopsy	0.000532201	0.0129874
		PROTECT, Stool	-0.0259373	0.00829124
		MA effect	-0.0227536	0.00481674	2.31405e-06		0.0147324
k__Bacteria|p__Firmicutes|c__Clostridia|o__Clostridiales|f__Lachnospiraceae|g__Coprococcus	E2 vs. E1	CS-PRISM, Biopsy	0.0825782	0.0326545
		CS-PRISM, Stool	-0.0335131	0.0138834
		Jansson-Lamendella, Stool	0.0017446	0.0119041
		Pouchitis, Biopsy	-0.0231874	0.0124751
		PROTECT, Biopsy	-0.00264833	0.0107094
		PROTECT, Stool	-0.00353337	0.00603006
		MA effect	-0.00654943	0.00720627	0.363428	0.963078	54.5103
	E3 vs. E1	CS-PRISM, Biopsy	0.0386235	0.0271526
		CS-PRISM, Stool	-0.0419235	0.0176158
		Jansson-Lamendella, Stool	-0.00444809	0.0113213
		LSS-PRISM, Stool	-0.0141985	0.0138096
		Pouchitis, Biopsy	-0.0229508	0.012909
		PROTECT, Biopsy	-0.0210798	0.00755561
		PROTECT, Stool	-0.0116322	0.00506318
		MA effect	-0.0143814	0.00353375	4.70668e-05	0.00218861	0.0328396
	(E3 vs. E1) - (E23 vs. B1)	CS-PRISM, Biopsy	-0.0201921	0.0131831
		CS-PRISM, Stool	-0.00742998	0.00967482
		Jansson-Lamendella, Stool	-0.00479445	0.0078215
		Pouchitis, Biopsy	0.00220076	0.006877
		PROTECT, Biopsy	-0.0174073	0.0063854
		PROTECT, Stool	-0.00452327	0.00404943
		MA effect	-0.00698245	0.00314272	0.0262978		18.6907
k__Bacteria|p__Firmicutes|c__Clostridia|o__Clostridiales|f__Lachnospiraceae|g__	E2 vs. E1	CS-PRISM, Biopsy	0.0153586	0.078076
		CS-PRISM, Stool	-0.0585634	0.0383261
		Jansson-Lamendella, Stool	-0.0099296	0.0151368
		Pouchitis, Biopsy	-0.0440371	0.0428309
		PROTECT, Biopsy	-0.0363238	0.0242295
		PROTECT, Stool	-0.0172642	0.0217792
		MA effect	-0.021217	0.0102243	0.0379726	0.963078	0
	E3 vs. E1	CS-PRISM, Biopsy	0.00870558	0.0669877
		CS-PRISM, Stool	-0.0842922	0.0467926
		Jansson-Lamendella, Stool	-0.0123978	0.0190813
		LSS-PRISM, Stool	0.017398	0.096349
		Pouchitis, Biopsy	-0.0591516	0.0381278
		PROTECT, Biopsy	-0.0867682	0.0224271
		PROTECT, Stool	-0.0328331	0.0192047
		MA effect	-0.0438661	0.0152228	0.00395655	0.0735918	37.9184
	(E3 vs. E1) - (E23 vs. B1)	CS-PRISM, Biopsy	0.00941031	0.0293341
		CS-PRISM, Stool	-0.0196308	0.02693
		Jansson-Lamendella, Stool	0.000328035	0.0115225
		Pouchitis, Biopsy	-0.000553699	0.0206796
		PROTECT, Biopsy	-0.0517749	0.0192083
		PROTECT, Stool	-0.00668239	0.0152938
		MA effect	-0.0106686	0.00868047	0.219058		24.1166
k__Bacteria|p__Bacteroidetes|c__Bacteroidia|o__Bacteroidales|f__Bacteroidaceae|g__Bacteroides	E2 vs. E1	CS-PRISM, Biopsy	0.146765	0.168877
		CS-PRISM, Stool	0.0110219	0.0611095
		Jansson-Lamendella, Stool	-0.00516259	0.0893949
		Pouchitis, Biopsy	-0.136267	0.0714654
		PROTECT, Biopsy	-0.00384086	0.0587604
		PROTECT, Stool	0.0192585	0.038852
		MA effect	-0.00481205	0.0251906	0.848505	0.972957	0
	E3 vs. E1	CS-PRISM, Biopsy	0.172853	0.159211
		CS-PRISM, Stool	-0.048985	0.0585192
		Jansson-Lamendella, Stool	-0.049453	0.0852854
		LSS-PRISM, Stool	-0.183111	0.0670455
		Pouchitis, Biopsy	-0.207752	0.0727402
		PROTECT, Biopsy	-0.0878374	0.0584998
		PROTECT, Stool	-0.0775028	0.0312592
		MA effect	-0.0907417	0.0213413	2.11934e-05	0.00131399	0.00761926
	(E3 vs. E1) - (E23 vs. B1)	CS-PRISM, Biopsy	0.0650021	0.0678581
		CS-PRISM, Stool	-0.0529449	0.037225
		Jansson-Lamendella, Stool	-0.0770764	0.0623079
		Pouchitis, Biopsy	-0.0645425	0.0387473
		PROTECT, Biopsy	-0.0627894	0.0479291
		PROTECT, Stool	-0.0763712	0.0251908
		MA effect	-0.0605671	0.0160678	0.000163592		0.00439763
