## Supplementary Figures, Tables, and Notes for "Population Structure Discovery in Meta-Analyzed Microbial Communities and Inflammatory Bowel Disease": suppTable6.xlsx

### Sheet: IBD vs. control
Feature	Cohort strata	Effect size	Standard error	P value	Q value
k__Bacteria|p__Firmicutes|c__Clostridia|o__Clostridiales|f__Dehalobacteriaceae|g__Dehalobacterium	CS-PRISM, Biopsy	0.000623769	0.00129848
	CS-PRISM, Stool	-0.00405126	0.00104722
	Herfarth, Stool	-0.00605441	0.00287115
	HMP2, Biopsy	-0.000412433	0.000189268
	Jansson-Lamendella, Stool	-0.00367786	0.00266547
	MucosalIBD, Biopsy	-0.000411172	0.000273241
	Pouchitis, Biopsy	-0.000295093	0.000209818
	RISK, Biopsy	-0.000323212	0.000275099
	RISK, Stool	-0.00278421	0.00126272
	MA effect (biopsy)	-0.000354927	0.00011335	0.00174073	0.0245042
	MA effect (stool)	-0.00371579	0.000745135	6.14085e-07	0.000112378
	MA effect (stool vs. biopsy)	-0.00336086	0.000753707	8.23007e-06	0.0015061

### Sheet: CD vs. control
Feature	Cohort strata	Effect size	Standard error	P value	Q value
k__Bacteria|p__Actinobacteria|c__Coriobacteriia|o__Coriobacteriales|f__Coriobacteriaceae|g__Eggerthella	CS-PRISM, Biopsy	0.00250891	0.00512396
	CS-PRISM, Stool	0.0160591	0.00368124
	Herfarth, Stool	0.00405132	0.0117225
	HMP2, Biopsy	0.00131347	0.00204447
	Jansson-Lamendella, Stool	0.00397482	0.00363162
	MucosalIBD, Biopsy	-0.00279778	0.0029433
	Pouchitis, Biopsy	2.72992e-05	0.00161495
	RISK, Biopsy	-0.00135558	0.000860492
	RISK, Stool	-0.00105464	0.00630202
	MA effect (biopsy)	-0.00072605	0.00077214	0.347059	0.636281
	MA effect (stool)	0.00815933	0.00236637	0.00056468	0.00837609
	MA effect (stool vs. biopsy)	0.00888538	0.00248916	0.000357484	0.031816
k__Bacteria|p__Firmicutes|c__Clostridia|o__Clostridiales|f__Dehalobacteriaceae|g__Dehalobacterium	CS-PRISM, Biopsy	0.000486932	0.00115835
	CS-PRISM, Stool	-0.00517933	0.000920997
	Herfarth, Stool	-0.00605441	0.00287115
	HMP2, Biopsy	-0.000426594	0.000239933
	Jansson-Lamendella, Stool	-0.00859565	0.00253353
	MucosalIBD, Biopsy	-0.000411172	0.000273241
	Pouchitis, Biopsy	-0.000347555	0.000359368
	RISK, Biopsy	-0.000323212	0.000275099
	RISK, Stool	-0.00278421	0.00126272
	MA effect (biopsy)	-0.000335878	0.000281545	0.232876	0.538338
	MA effect (stool)	-0.00478232	0.00076277	3.61785e-10	3.21989e-08
	MA effect (stool vs. biopsy)	-0.00444645	0.000813071	4.53343e-08	8.06951e-06

### Sheet: UC vs. control
Feature	Cohort strata	Effect size	Standard error	P value	Q value
k__Bacteria|p__Bacteroidetes|c__Bacteroidia|o__Bacteroidales|f__[Barnesiellaceae]|g__	CS-PRISM, Biopsy	-0.0311329	0.0291103
	CS-PRISM, Stool	-0.0141868	0.0148479
	HMP2, Biopsy	-0.0239195	0.0141497
	Jansson-Lamendella, Stool	-0.000119302	0.00510801
	Pouchitis, Biopsy	-0.0385019	0.00477167
	MA effect (biopsy)	-0.0368744	0.00446792	1.54296e-16	2.40702e-14
	MA effect (stool)	-0.00160801	0.00483017	0.739203	0.958567
	MA effect (stool vs. biopsy)	0.0352664	0.00657973	8.32928e-08	6.49684e-06
k__Bacteria|p__Bacteroidetes|c__Bacteroidia|o__Bacteroidales|f__[Odoribacteraceae]|g__Odoribacter	CS-PRISM, Biopsy	-0.0165069	0.0116186
	CS-PRISM, Stool	0.00629505	0.00465892
	HMP2, Biopsy	-0.00860776	0.00881059
	Jansson-Lamendella, Stool	4.40806e-06	1.98848e-05
	Pouchitis, Biopsy	-0.0279907	0.00300774
	MA effect (biopsy)	-0.0214064	0.00531501	5.63629e-05	0.000976957
	MA effect (stool)	0.00245829	0.00484676	0.612013	0.958567
	MA effect (stool vs. biopsy)	0.0238647	0.00719308	0.000907519	0.0202247
k__Bacteria|p__Bacteroidetes|c__Bacteroidia|o__Bacteroidales|f__Prevotellaceae|g__Prevotella	CS-PRISM, Biopsy	0.0268738	0.0402094
	CS-PRISM, Stool	-0.0618532	0.0324908
	HMP2, Biopsy	0.0173163	0.0338834
	Jansson-Lamendella, Stool	-0.128681	0.0584898
	Pouchitis, Biopsy	0.0226146	0.0179535
	MA effect (biopsy)	0.0221833	0.0147571	0.132781	0.517845
	MA effect (stool)	-0.0776119	0.0284028	0.00628475	0.326807
	MA effect (stool vs. biopsy)	-0.0997952	0.0320077	0.00182176	0.0287807
k__Bacteria|p__Firmicutes|c__Clostridia|o__Clostridiales|f__Peptococcaceae|g__	CS-PRISM, Biopsy	8.6121e-05	0.00600702
	CS-PRISM, Stool	0.000579243	0.00221944
	HMP2, Biopsy	-0.00256428	0.00402721
	Jansson-Lamendella, Stool	-0.000977142	0.00154115
	Pouchitis, Biopsy	-0.00705967	0.00144223
	MA effect (biopsy)	-0.00622617	0.00132437	2.58617e-06	5.76346e-05
	MA effect (stool)	-0.000470828	0.00126589	0.709942	0.958567
	MA effect (stool vs. biopsy)	0.00575534	0.00183206	0.00168107	0.0287807
k__Bacteria|p__Firmicutes|c__Clostridia|o__SHA-98|f__|g__	CS-PRISM, Stool	0.000614704	0.000862282
	HMP2, Biopsy	-0.000780047	0.000773913
	Jansson-Lamendella, Stool	0.000103403	0.000126431
	Pouchitis, Biopsy	-0.000814447	0.000287146
	MA effect (biopsy)	-0.000810284	0.000269213	0.00261396	0.0291269
	MA effect (stool)	0.000114164	0.000125093	0.361435	0.958567
	MA effect (stool vs. biopsy)	0.000924448	0.000296857	0.00184491	0.0287807
k__Bacteria|p__Proteobacteria|c__Alphaproteobacteria|o__RF32|f__|g__	CS-PRISM, Biopsy	0.0186781	0.0249836
	CS-PRISM, Stool	0.005016	0.0101546
	HMP2, Biopsy	-0.0155455	0.0105457
	Jansson-Lamendella, Stool	0.01591	0.0083217
	Pouchitis, Biopsy	-0.0267187	0.00388602
	MA effect (biopsy)	-0.0218926	0.00570076	0.000122889	0.00174279
	MA effect (stool)	0.0112567	0.00754116	0.135516	0.914424
	MA effect (stool vs. biopsy)	0.0331492	0.00945345	0.00045391	0.0118017
k__Bacteria|p__Proteobacteria|c__Deltaproteobacteria|o__Desulfovibrionales|f__Desulfovibrionaceae|g__Bilophila	CS-PRISM, Biopsy	-0.0461096	0.0237268
	CS-PRISM, Stool	0.00171758	0.00910932
	HMP2, Biopsy	-0.0141137	0.0129795
	Jansson-Lamendella, Stool	0.00539242	0.00509787
	Pouchitis, Biopsy	-0.0385022	0.00530032
	MA effect (biopsy)	-0.0354195	0.00485749	3.05967e-13	2.38654e-11
	MA effect (stool)	0.00450333	0.00450023	0.316978	0.958567
	MA effect (stool vs. biopsy)	0.0399229	0.00662173	1.64903e-09	2.57249e-07
k__Bacteria|p__Proteobacteria|c__Gammaproteobacteria|o__Enterobacteriales|f__Enterobacteriaceae|g__Serratia	CS-PRISM, Biopsy	-0.0443569	0.00871704
	CS-PRISM, Stool	-0.000366902	0.00184977
	Jansson-Lamendella, Stool	-0.00154999	0.00506423
	MA effect (biopsy)	-0.0443569	0.00871704	3.60864e-07	1.1259e-05
	MA effect (stool)	-0.000506165	0.00173749	0.770807	0.958567
	MA effect (stool vs. biopsy)	0.0438507	0.00888852	8.08057e-07	4.2019e-05
k__Bacteria|p__Proteobacteria|c__Gammaproteobacteria|o__Pseudomonadales|f__Pseudomonadaceae|g__	CS-PRISM, Biopsy	0.000128136	0.00474409
	CS-PRISM, Stool	0.000157618	0.000176205
	HMP2, Biopsy	-0.000282644	0.00110218
	Jansson-Lamendella, Stool	1.63557e-05	2.57769e-05
	Pouchitis, Biopsy	-0.00116132	0.000315698
	MA effect (biopsy)	-0.00108971	0.000302875	0.000320801	0.00417042
	MA effect (stool)	1.93155e-05	2.55054e-05	0.448865	0.958567
	MA effect (stool vs. biopsy)	0.00110903	0.000303947	0.000263514	0.00942692
k__Bacteria|p__Proteobacteria|c__Gammaproteobacteria|o__Xanthomonadales|f__Xanthomonadaceae|g__	HMP2, Biopsy	-0.000798288	0.000921646
	Jansson-Lamendella, Stool	0.001132	0.000374334
	Pouchitis, Biopsy	-0.000540748	0.000298144
	MA effect (biopsy)	-0.000565145	0.000283671	0.0463427	0.328612
	MA effect (stool)	0.001132	0.000374334	0.00249414	0.194543
	MA effect (stool vs. biopsy)	0.00169715	0.000469675	0.000302145	0.00942692

### Sheet: CD vs. UC
Feature	Cohort strata	Effect size	Standard error	P value	Q value
k__Bacteria|p__Bacteroidetes|c__[Saprospirae]|o__[Saprospirales]|f__Chitinophagaceae|g__	CS-PRISM, Biopsy	8.80393e-05	0.000340137
	HMP2, Biopsy	-0.000172169	0.000254044
	Jansson-Lamendella, Stool	-0.00175004	0.000464153
	Pouchitis, Biopsy	-0.000762092	0.00133143
	MA effect (biopsy)	-9.4592e-05	0.000201201	0.638258	0.983241
	MA effect (stool)	-0.00175004	0.000464153	0.000162994	0.0026405
	MA effect (stool vs. biopsy)	-0.00165545	0.000505886	0.00106649	0.0246816
k__Bacteria|p__Bacteroidetes|c__Bacteroidia|o__Bacteroidales|f__Porphyromonadaceae|g__Paludibacter	CS-PRISM, Biopsy	-0.000639025	0.000429365
	HMP2, Biopsy	0.000660305	0.000511017
	Jansson-Lamendella, Stool	-0.00519267	0.00131776
	Pouchitis, Biopsy	0.00120814	0.00197527
	MA effect (biopsy)	8.56389e-05	0.00062078	0.890277	0.983241
	MA effect (stool)	-0.00519267	0.00153558	0.000720744	0.00671096
	MA effect (stool vs. biopsy)	-0.00527831	0.00165632	0.00143867	0.0291332
k__Bacteria|p__Bacteroidetes|c__Sphingobacteriia|o__Sphingobacteriales|f__|g__	CS-PRISM, Biopsy	0.000230665	0.000325169
	HMP2, Biopsy	0.0027876	0.00357236
	Jansson-Lamendella, Stool	-0.00177005	0.000486093
	Pouchitis, Biopsy	0.000807296	0.00195425
	MA effect (biopsy)	0.000266525	0.000319474	0.404134	0.94146
	MA effect (stool)	-0.00177005	0.000486093	0.000271175	0.00337926
	MA effect (stool vs. biopsy)	-0.00203658	0.000581679	0.000463157	0.0125052
k__Bacteria|p__Bacteroidetes|c__Sphingobacteriia|o__Sphingobacteriales|f__Sphingobacteriaceae|g__	CS-PRISM, Biopsy	-9.55083e-05	0.000549611
	HMP2, Biopsy	-0.000883139	0.000711475
	Jansson-Lamendella, Stool	-0.0245448	0.00656526
	Pouchitis, Biopsy	-0.000369758	0.000521537
	MA effect (biopsy)	-0.000381618	0.000334031	0.253261	0.930159
	MA effect (stool)	-0.0245448	0.00656526	0.000185052	0.00272531
	MA effect (stool vs. biopsy)	-0.0241632	0.00657375	0.000237186	0.0125052
k__Bacteria|p__Firmicutes|c__Clostridia|o__Clostridiales|f__Christensenellaceae|g__	CS-PRISM, Biopsy	0.00986417	0.0085208
	CS-PRISM, Stool	-0.0125528	0.00400892
	HMP2, Biopsy	-0.000194294	0.00629092
	Jansson-Lamendella, Stool	-0.0217777	0.00485939
	LSS-PRISM, Stool	-0.000583166	0.0109078
	Pouchitis, Biopsy	-0.000861911	0.0017512
	MA effect (biopsy)	0.000197107	0.00265121	0.940735	0.983241
	MA effect (stool)	-0.0150262	0.00340239	1.00372e-05	0.000542007
	MA effect (stool vs. biopsy)	-0.0152233	0.00431337	0.000416613	0.0125052
k__Bacteria|p__Firmicutes|c__Clostridia|o__Clostridiales|f__Lachnospiraceae|g__Shuttleworthia	HMP2, Biopsy	-0.000233431	0.000222541
	Jansson-Lamendella, Stool	-0.00670779	0.00173982
	Pouchitis, Biopsy	0.000805931	0.000247832
	MA effect (biopsy)	0.000280527	0.00051965	0.589308	0.983241
	MA effect (stool)	-0.00670779	0.00187394	0.000344228	0.00360738
	MA effect (stool vs. biopsy)	-0.00698831	0.00194465	0.000326132	0.0125052
k__Bacteria|p__Firmicutes|c__Clostridia|o__Clostridiales|f__Ruminococcaceae|g__Ethanoligenens	CS-PRISM, Biopsy	0.000373799	0.000372811
	Jansson-Lamendella, Stool	-0.00431443	0.00103572
	Pouchitis, Biopsy	-0.000323367	0.000523891
	MA effect (biopsy)	0.000122377	0.000334768	0.714696	0.983241
	MA effect (stool)	-0.00431443	0.00105309	4.18705e-05	0.0011305
	MA effect (stool vs. biopsy)	-0.0044368	0.00110502	5.94146e-05	0.00481259
k__Bacteria|p__Proteobacteria|c__Gammaproteobacteria|o__Thiotrichales|f__Thiotrichaceae|g__Thiothrix	CS-PRISM, Biopsy	-0.000753113	0.000722876
	Jansson-Lamendella, Stool	0.00434779	0.00104771
	Pouchitis, Biopsy	-0.00112489	0.00241802
	MA effect (biopsy)	-0.000783614	0.000692589	0.257875	0.930159
	MA effect (stool)	0.00434779	0.00104771	3.3278e-05	0.00107821
	MA effect (stool vs. biopsy)	0.00513141	0.00125594	4.39416e-05	0.00481259

### Sheet: Antibiotics
Feature	Cohort strata	Effect size	Standard error	P value	Q value
k__Bacteria|p__Actinobacteria|c__Coriobacteriia|o__Coriobacteriales|f__Coriobacteriaceae|g__	CS-PRISM, Biopsy, CD	-0.00338341	0.00423983
	CS-PRISM, Biopsy, UC	-0.00376222	0.0124896
	Pouchitis, Biopsy, CD	-0.000148142	0.00548947
	Pouchitis, Biopsy, UC	-0.00106466	0.000890793
	PROTECT, Biopsy, UC	-0.00138326	0.0016645
	PROTECT, Stool, UC	-0.0133477	0.00358831
	RISK, Biopsy, CD	0.00379573	0.000963344
	RISK, Stool, CD	-0.00912467	0.00332989
	MA effect (biopsy)	0.000172962	0.0013773	0.900064	0.947809
	MA effect (stool)	-0.0111268	0.00293419	0.000149359	0.00180379
	MA effect (stool vs. biopsy)	-0.0112998	0.00324136	0.000490069	0.0192352
	MA effect (CD)	-0.00182058	0.00323145	0.573167	0.892258
	MA effect (UC)	-0.00444115	0.00327107	0.174558	0.498022
	MA effect (UC vs. CD)	-0.00262057	0.00459806	0.568725	0.99658
k__Bacteria|p__Actinobacteria|c__Coriobacteriia|o__Coriobacteriales|f__Coriobacteriaceae|g__Eggerthella	CS-PRISM, Biopsy, CD	0.0154066	0.00679948
	CS-PRISM, Biopsy, UC	-0.0056577	0.010307
	Pouchitis, Biopsy, CD	0.00339217	0.00404475
	Pouchitis, Biopsy, UC	-0.00105855	0.000833347
	PROTECT, Biopsy, UC	-0.00778514	0.00350032
	PROTECT, Stool, UC	-0.0232728	0.00529555
	RISK, Biopsy, CD	-0.00206887	0.00209036
	RISK, Stool, CD	-0.0218301	0.00549467
	MA effect (biopsy)	-0.00100661	0.00169687	0.553036	0.851242
	MA effect (stool)	-0.022573	0.00423401	9.74763e-08	3.82595e-06
	MA effect (stool vs. biopsy)	-0.0215664	0.00456138	2.26685e-06	0.000177948
	MA effect (CD)	-0.00156603	0.00620894	0.80087	0.915419
	MA effect (UC)	-0.00927503	0.00632448	0.142505	0.498022
	MA effect (UC vs. CD)	-0.007709	0.00886285	0.384404	0.99658
k__Bacteria|p__Firmicutes|c__Bacilli|o__Bacillales|f__Bacillaceae|g__Bacillus	CS-PRISM, Biopsy, CD	0.0115042	0.0156188
	CS-PRISM, Biopsy, UC	0.000794541	0.0818735
	Pouchitis, Biopsy, CD	0.00052547	0.00384597
	Pouchitis, Biopsy, UC	0.00401308	0.00471826
	PROTECT, Biopsy, UC	-0.00433677	0.0142337
	PROTECT, Stool, UC	0.0245891	0.00809461
	RISK, Biopsy, CD	0.00529041	0.00397875
	RISK, Stool, CD	0.0605157	0.0158509
	MA effect (biopsy)	0.00311475	0.00232571	0.180483	0.653347
	MA effect (stool)	0.0320203	0.00720901	8.92478e-06	0.000155688
	MA effect (stool vs. biopsy)	0.0289055	0.00757487	0.000135644	0.00709872
	MA effect (CD)	0.0149528	0.0100166	0.135491	0.600676
	MA effect (UC)	0.0089308	0.0112163	0.425896	0.763412
	MA effect (UC vs. CD)	-0.00602196	0.0150379	0.688823	0.99658
k__Bacteria|p__Firmicutes|c__Bacilli|o__Lactobacillales|f__Streptococcaceae|g__Streptococcus	CS-PRISM, Biopsy, CD	0.010428	0.0169061
	CS-PRISM, Biopsy, UC	0.0180802	0.0321913
	Pouchitis, Biopsy, CD	0.0210883	0.0128992
	Pouchitis, Biopsy, UC	0.0236962	0.00811795
	PROTECT, Biopsy, UC	0.0110163	0.0175138
	PROTECT, Stool, UC	0.0784418	0.0125754
	RISK, Biopsy, CD	0.00586559	0.00889602
	RISK, Stool, CD	0.0906985	0.0203544
	MA effect (biopsy)	0.0156527	0.0049062	0.00142083	0.0557677
	MA effect (stool)	0.0818278	0.0106983	2.03046e-14	3.18783e-12
	MA effect (stool vs. biopsy)	0.0661751	0.0117696	1.88178e-08	2.9544e-06
	MA effect (CD)	0.0292016	0.0171814	0.0892052	0.525319
	MA effect (UC)	0.0351377	0.0177727	0.0480341	0.363687
	MA effect (UC vs. CD)	0.00593613	0.0247198	0.810224	0.99658

### Sheet: Immunosuppressants
Feature	Cohort strata	Effect size	Standard error	P value	Q value
k__Bacteria|p__Proteobacteria|c__Betaproteobacteria|o__Burkholderiales|f__Comamonadaceae|g__Tepidimonas	CS-PRISM, Biopsy, CD	0.000265247	0.000215283
	Pouchitis, Biopsy, CD	-0.00247843	0.00735413
	Pouchitis, Biopsy, UC	0.0727331	0.00672939
	MA effect (CD)	0.000262898	0.000215191	0.221823	0.884593
	MA effect (UC)	0.0727331	0.00672939	3.14535e-27	4.30912e-25
	MA effect (UC vs. CD)	0.0724702	0.00673283	5.10749e-27	6.99727e-25

### Sheet: Steroids
Feature	Cohort strata	Effect size	Standard error	P value	Q value
k__Bacteria|p__Proteobacteria|c__Gammaproteobacteria|o__Enterobacteriales|f__Enterobacteriaceae|g__	CS-PRISM, Biopsy, CD	0.140234	0.0532787
	CS-PRISM, Biopsy, UC	-0.0992331	0.0470262
	Pouchitis, Biopsy, CD	0.23476	0.0842092
	Pouchitis, Biopsy, UC	0.197698	0.153862
	PROTECT, Stool, UC	-0.0492114	0.0165568
	MA effect (CD)	0.167256	0.0450247	0.000203391	0.0311188
	MA effect (UC)	-0.0521549	0.0155405	0.000790609	0.0287528
	MA effect (UC vs. CD)	-0.219411	0.0476312	4.09581e-06	0.000626659
