## Supplementary Figures, Tables, and Notes for "Population Structure Discovery in Meta-Analyzed Microbial Communities and Inflammatory Bowel Disease": suppTable7.csv

Feature	Loading (dysbiosis)	Loading (phyla trade-off)
k__Bacteria|p__Proteobacteria|c__Gammaproteobacteria|o__Enterobacteriales|f__Enterobacteriaceae|g__|NA|NA	-0.4907464127030364	-0.21247149821583655
k__Bacteria|p__Proteobacteria|c__Gammaproteobacteria|o__Enterobacteriales|f__Enterobacteriaceae|g__Erwinia|NA|NA	-0.18582811304270852	-0.12709151889123702
k__Bacteria|p__Firmicutes|c__Bacilli|o__Lactobacillales|f__Lactobacillaceae|g__Lactobacillus|NA|NA	-0.15402034834703104	0.03339957546327156
k__Bacteria|p__Firmicutes|c__Bacilli|o__Lactobacillales|f__Streptococcaceae|g__Streptococcus|NA|NA	-0.1213356289856485	0.12711765033261033
k__Bacteria|p__Proteobacteria|c__Gammaproteobacteria|o__Pasteurellales|f__Pasteurellaceae|g__Haemophilus|NA|NA	-0.11734940172149451	-0.01912824724746396
k__Bacteria|p__Firmicutes|c__Clostridia|o__Clostridiales|f__Veillonellaceae|g__Veillonella|NA|NA	-0.11533647836812358	-0.05100856120320748
k__Bacteria|p__Firmicutes|c__Bacilli|o__Lactobacillales|f__Enterococcaceae|g__Enterococcus|NA|NA	-0.09330534726223146	-0.028607384426104627
k__Bacteria|p__Firmicutes|c__Clostridia|o__Clostridiales|f__Clostridiaceae|g__|NA|NA	-0.0703560216660702	0.10263682578471965
k__Bacteria|p__Fusobacteria|c__Fusobacteriia|o__Fusobacteriales|f__Fusobacteriaceae|g__Fusobacterium|NA|NA	-0.05748106645219482	-0.07637682487630446
k__Bacteria|p__Firmicutes|c__Clostridia|o__Clostridiales|f__Lachnospiraceae|g__Epulopiscium|NA|NA	-0.05192625838937562	0.009009098806549315
k__Bacteria|p__Firmicutes|c__Bacilli|o__Bacillales|f__Bacillaceae|g__Bacillus|NA|NA	-0.03236826122123105	0.009003713690941712
k__Bacteria|p__Actinobacteria|c__Actinobacteria|o__Actinomycetales|f__Actinomycetaceae|g__Actinomyces|NA|NA	-0.03139678033380962	0.0205051682093674
k__Bacteria|p__Firmicutes|c__Bacilli|o__Turicibacterales|f__Turicibacteraceae|g__Turicibacter|NA|NA	-0.030540958377446827	0.0494093170183178
k__Bacteria|p__Firmicutes|c__Bacilli|o__Gemellales|f__Gemellaceae|g__|NA|NA	-0.029975406658156574	0.0011357508884858485
k__Bacteria|p__Firmicutes|c__Bacilli|o__Lactobacillales|f__Lactobacillaceae|g__Pediococcus|NA|NA	-0.028765731070651245	0.021192353627423118
k__Bacteria|p__Firmicutes|c__Clostridia|o__Clostridiales|f__Clostridiaceae|g__SMB53|NA|NA	-0.025476981635875095	0.11695611828603239
k__Bacteria|p__Firmicutes|c__Bacilli|o__Lactobacillales|f__Carnobacteriaceae|g__Granulicatella|NA|NA	-0.02458191101303235	0.010353197423721325
k__Bacteria|p__Firmicutes|c__Clostridia|o__Clostridiales|f__Clostridiaceae|g__Clostridium|NA|NA	-0.0239954898996222	0.05263473173494957
k__Bacteria|p__Firmicutes|c__Clostridia|o__Clostridiales|f__Peptostreptococcaceae|g__|NA|NA	-0.02311991466995668	0.023817835727188732
k__Bacteria|p__Proteobacteria|c__Gammaproteobacteria|o__Enterobacteriales|f__Enterobacteriaceae|g__Proteus|NA|NA	-0.022375106796199508	0.01679090826267832
k__Bacteria|p__Proteobacteria|c__Gammaproteobacteria|o__Pasteurellales|f__Pasteurellaceae|g__Aggregatibacter|NA|NA	-0.019823287649808424	-0.019680833226457407
k__Bacteria|p__Actinobacteria|c__Actinobacteria|o__Actinomycetales|f__Corynebacteriaceae|g__Corynebacterium|NA|NA	-0.014999157195981244	0.0047420157380462765
k__Bacteria|p__Firmicutes|c__Bacilli|o__Lactobacillales|f__Streptococcaceae|g__Lactococcus|NA|NA	-0.014538842497442054	0.026232472962981496
k__Bacteria|p__Proteobacteria|c__Gammaproteobacteria|o__Pasteurellales|f__Pasteurellaceae|g__|NA|NA	-0.014357550132610374	-0.01206762363677326
k__Bacteria|p__Actinobacteria|c__Actinobacteria|o__Actinomycetales|f__Micrococcaceae|g__Rothia|NA|NA	-0.013993202121349546	0.0030284698108823515
k__Bacteria|p__Proteobacteria|c__Betaproteobacteria|o__Neisseriales|f__Neisseriaceae|g__Eikenella|NA|NA	-0.012899867178534046	-0.012140342017625856
k__Bacteria|p__Firmicutes|c__Bacilli|o__Lactobacillales|f__|g__|NA|NA	-0.012383230645388401	0.0011252356350516322
k__Bacteria|p__Proteobacteria|c__Epsilonproteobacteria|o__Campylobacterales|f__Campylobacteraceae|g__Campylobacter|NA|NA	-0.011714994005286226	-9.709950761075257e-4
k__Bacteria|p__Firmicutes|c__Clostridia|o__Clostridiales|f__Veillonellaceae|g__Megasphaera|NA|NA	-0.011676691565970758	-0.03774950316139628
k__Bacteria|p__Proteobacteria|c__Gammaproteobacteria|o__Pseudomonadales|f__Pseudomonadaceae|g__Pseudomonas|NA|NA	-0.011424272014979777	0.0021508888225393315
k__Bacteria|p__Actinobacteria|c__Coriobacteriia|o__Coriobacteriales|f__Coriobacteriaceae|g__Atopobium|NA|NA	-0.01141903444185994	0.0020053608419368396
k__Bacteria|p__Proteobacteria|c__Betaproteobacteria|o__Neisseriales|f__Neisseriaceae|g__|NA|NA	-0.00851749774816982	-0.002981786812267877
k__Bacteria|p__Proteobacteria|c__Gammaproteobacteria|o__Pseudomonadales|f__Moraxellaceae|g__Acinetobacter|NA|NA	-0.007625339035186182	0.00295390262912492
k__Bacteria|p__Actinobacteria|c__Actinobacteria|o__Actinomycetales|f__Actinomycetaceae|g__Varibaculum|NA|NA	-0.006820997735551132	-0.0016494935683323017
k__Bacteria|p__Proteobacteria|c__Gammaproteobacteria|o__Aeromonadales|f__Aeromonadaceae|g__|NA|NA	-0.006605153733334754	-0.0020233669337096313
k__Bacteria|p__Firmicutes|c__Clostridia|o__Clostridiales|f__[Tissierellaceae]|g__Anaerococcus|NA|NA	-0.006009606964023092	-0.0026097668856966717
k__Bacteria|p__Cyanobacteria|c__Chloroplast|o__Streptophyta|f__|g__|NA|NA	-0.005995289214466725	0.005638057781096135
k__Bacteria|p__Proteobacteria|c__Betaproteobacteria|o__Burkholderiales|f__Comamonadaceae|g__|NA|NA	-0.005535819924825256	0.0022595484189798383
k__Bacteria|p__Firmicutes|c__Bacilli|o__Lactobacillales|f__Leuconostocaceae|g__Leuconostoc|NA|NA	-0.005245351174247991	0.003327660258572803
k__Bacteria|p__Fusobacteria|c__Fusobacteriia|o__Fusobacteriales|f__Leptotrichiaceae|g__Leptotrichia|NA|NA	-0.005202137136037338	-5.76529726617494e-4
k__Bacteria|p__Proteobacteria|c__Gammaproteobacteria|o__Pasteurellales|f__Pasteurellaceae|g__Actinobacillus|NA|NA	-0.005126992152420043	-0.0025530969167648233
k__Bacteria|p__Firmicutes|c__Clostridia|o__Clostridiales|f__Lachnospiraceae|g__Oribacterium|NA|NA	-0.004879379659949273	0.0014472027099798823
k__Bacteria|p__Firmicutes|c__Clostridia|o__Clostridiales|f__[Tissierellaceae]|g__Parvimonas|NA|NA	-0.0043407908261471635	-0.025683643798696604
k__Bacteria|p__Firmicutes|c__Erysipelotrichi|o__Erysipelotrichales|f__Erysipelotrichaceae|g__Bulleidia|NA|NA	-0.0036686526247284752	0.0029935725814043148
k__Bacteria|p__Firmicutes|c__Clostridia|o__Clostridiales|f__Lachnospiraceae|g__Moryella|NA|NA	-0.00327228136291271	-0.0013051913846797531
k__Bacteria|p__Proteobacteria|c__Gammaproteobacteria|o__Enterobacteriales|f__Enterobacteriaceae|g__Serratia|NA|NA	-0.0030955449196437704	8.557567613653754e-4
k__Bacteria|p__Bacteroidetes|c__Flavobacteriia|o__Flavobacteriales|f__[Weeksellaceae]|g__Cloacibacterium|NA|NA	-0.003054223593130061	3.7132993547298683e-4
k__Bacteria|p__Proteobacteria|c__Betaproteobacteria|o__Burkholderiales|f__Oxalobacteraceae|g__|NA|NA	-0.002882950806105782	6.052139064144825e-4
k__Bacteria|p__Proteobacteria|c__Alphaproteobacteria|o__Sphingomonadales|f__Sphingomonadaceae|g__Sphingomonas|NA|NA	-0.002663537031850551	1.3123357779270794e-5
k__Bacteria|p__Actinobacteria|c__Actinobacteria|o__Bifidobacteriales|f__Bifidobacteriaceae|g__Gardnerella|NA|NA	-0.0025040619877621673	-6.806745206855819e-4
k__Bacteria|p__Firmicutes|c__Clostridia|o__Clostridiales|f__[Mogibacteriaceae]|g__Mogibacterium|NA|NA	-0.0023257873631306047	-2.336597299850037e-4
k__Bacteria|p__Bacteroidetes|c__Bacteroidia|o__Bacteroidales|f__Bacteroidaceae|g__|NA|NA	-0.002190787383638792	-0.0013383535913043085
k__Bacteria|p__Firmicutes|c__Clostridia|o__Clostridiales|f__Peptostreptococcaceae|g__Peptostreptococcus|NA|NA	-0.002173491604666764	-0.009705513676041094
k__Bacteria|p__Firmicutes|c__Bacilli|o__Lactobacillales|f__Carnobacteriaceae|g__Trichococcus|NA|NA	-0.002052504974179001	0
k__Bacteria|p__Firmicutes|c__Clostridia|o__Clostridiales|f__[Tissierellaceae]|g__Finegoldia|NA|NA	-0.0016694594876714988	0.0011639516106102651
k__Bacteria|p__Actinobacteria|c__Actinobacteria|o__Actinomycetales|f__Actinomycetaceae|g__|NA|NA	-0.0016146308476286347	0.001767897638293852
k__Bacteria|p__Firmicutes|c__Clostridia|o__Clostridiales|f__[Tissierellaceae]|g__WAL_1855D|NA|NA	-0.0014772333827338694	-0.003070044907008221
k__Bacteria|p__Tenericutes|c__Mollicutes|o__|f__|g__|NA|NA	-0.0014471510424906456	3.611374723818343e-4
k__Bacteria|p__Bacteroidetes|c__Sphingobacteriia|o__Sphingobacteriales|f__Sphingobacteriaceae|g__Pedobacter|NA|NA	-0.0013718057912927312	-2.1465691356298364e-4
k__Bacteria|p__Fusobacteria|c__Fusobacteriia|o__Fusobacteriales|f__Fusobacteriaceae|g__Cetobacterium|NA|NA	-0.0013636408301916606	0.0026329372599776897
k__Bacteria|p__Firmicutes|c__Clostridia|o__Clostridiales|f__Clostridiaceae|g__Sarcina|NA|NA	-0.0012762284921315687	0.001243974643605114
k__Bacteria|p__Proteobacteria|c__Gammaproteobacteria|o__Enterobacteriales|f__Enterobacteriaceae|g__Plesiomonas|NA|NA	-0.0012762138493586752	1.9713801780588163e-4
k__Bacteria|p__Proteobacteria|c__Gammaproteobacteria|o__Xanthomonadales|f__Xanthomonadaceae|g__|NA|NA	-0.0011068136540379296	9.624915133919255e-4
k__Bacteria|p__Firmicutes|c__Clostridia|o__Clostridiales|f__[Tissierellaceae]|g__Peptoniphilus|NA|NA	-9.854457898075455e-4	-0.004635606594267026
k__Bacteria|p__Proteobacteria|c__Alphaproteobacteria|o__Rickettsiales|f__mitochondria|g__Zea|NA|NA	-9.129418583538133e-4	0.0016073494752072343
k__Bacteria|p__Proteobacteria|c__Gammaproteobacteria|o__Xanthomonadales|f__Xanthomonadaceae|g__Stenotrophomonas|NA|NA	-8.986831766207196e-4	4.130841125603156e-4
k__Bacteria|p__Proteobacteria|c__Gammaproteobacteria|o__Pseudomonadales|f__Pseudomonadaceae|g__|NA|NA	-7.189686458866722e-4	3.7627500575608015e-4
k__Bacteria|p__Firmicutes|c__Bacilli|o__Bacillales|f__Bacillaceae|g__|NA|NA	-6.805466580319477e-4	7.09765466367478e-5
k__Bacteria|p__Firmicutes|c__Clostridia|o__Clostridiales|f__Lachnospiraceae|g__Shuttleworthia|NA|NA	-6.642363299123772e-4	-2.9888590717182966e-4
k__Bacteria|p__Firmicutes|c__Bacilli|o__Gemellales|f__Gemellaceae|g__Gemella|NA|NA	-6.404221894793439e-4	-0.0016290228902708372
k__Bacteria|p__Bacteroidetes|c__[Saprospirae]|o__[Saprospirales]|f__Chitinophagaceae|g__|NA|NA	-6.334450899780421e-4	1.5753401263396056e-4
k__Bacteria|p__Proteobacteria|c__Betaproteobacteria|o__Burkholderiales|f__Comamonadaceae|g__Tepidimonas|NA|NA	-6.143420911290177e-4	8.787660077313705e-5
k__Bacteria|p__Actinobacteria|c__Actinobacteria|o__Actinomycetales|f__Nocardioidaceae|g__|NA|NA	-5.925455600663994e-4	4.585637547579259e-5
k__Bacteria|p__Bacteroidetes|c__Sphingobacteriia|o__Sphingobacteriales|f__|g__|NA|NA	-5.574079547486859e-4	0
k__Bacteria|p__Proteobacteria|c__Gammaproteobacteria|o__Enterobacteriales|f__Enterobacteriaceae|g__Klebsiella|NA|NA	-5.284482474963789e-4	-5.313659227712433e-5
k__Bacteria|p__Proteobacteria|c__Betaproteobacteria|o__Rhodocyclales|f__Rhodocyclaceae|g__Dechloromonas|NA|NA	-5.150237896570786e-4	1.0465591259133281e-5
k__Bacteria|p__Proteobacteria|c__Betaproteobacteria|o__Burkholderiales|f__Comamonadaceae|g__Ramlibacter|NA|NA	-4.476047143611913e-4	-2.1678378724200944e-4
k__Bacteria|p__Bacteroidetes|c__Bacteroidia|o__Bacteroidales|f__Porphyromonadaceae|g__Paludibacter|NA|NA	-4.4713268426701424e-4	-1.1508872575946999e-5
k__Bacteria|p__Bacteroidetes|c__Flavobacteriia|o__Flavobacteriales|f__[Weeksellaceae]|g__Chryseobacterium|NA|NA	-3.569282877038202e-4	2.3514744942467546e-4
k__Bacteria|p__Proteobacteria|c__Alphaproteobacteria|o__Rickettsiales|f__mitochondria|g__Nelumbo|NA|NA	-3.475419120040709e-4	4.390334105093075e-4
k__Bacteria|p__Bacteroidetes|c__Cytophagia|o__Cytophagales|f__Cytophagaceae|g__|NA|NA	-3.419196688610926e-4	4.694991555328651e-5
k__Bacteria|p__Bacteroidetes|c__[Saprospirae]|o__[Saprospirales]|f__Chitinophagaceae|g__Sediminibacterium|NA|NA	-3.261382582853512e-4	1.2000791156510822e-4
k__Bacteria|p__Firmicutes|c__Bacilli|o__Lactobacillales|f__Carnobacteriaceae|g__|NA|NA	-2.948397522443964e-4	2.0328676997297866e-4
k__Bacteria|p__FBP|c__|o__|f__|g__|NA|NA	-2.4267454254670842e-4	0
k__Bacteria|p__Actinobacteria|c__Actinobacteria|o__Actinomycetales|f__|g__|NA|NA	-1.9260340079210996e-4	2.5964857912164023e-5
k__Bacteria|p__Proteobacteria|c__Gammaproteobacteria|o__Thiotrichales|f__Thiotrichaceae|g__Thiothrix|NA|NA	-1.7765895796745666e-4	0
k__Bacteria|p__Proteobacteria|c__Betaproteobacteria|o__Rhodocyclales|f__Rhodocyclaceae|g__Zoogloea|NA|NA	-1.6824732033666993e-4	-2.1448098358269422e-19
k__Bacteria|p__Actinobacteria|c__Actinobacteria|o__Bifidobacteriales|f__Bifidobacteriaceae|g__|NA|NA	-1.6803499292583336e-4	1.4446126659104606e-4
k__Bacteria|p__Proteobacteria|c__Betaproteobacteria|o__Burkholderiales|f__Burkholderiaceae|g__Burkholderia|NA|NA	-1.673470203427566e-4	0
k__Bacteria|p__Bacteroidetes|c__Sphingobacteriia|o__Sphingobacteriales|f__Sphingobacteriaceae|g__|NA|NA	-1.6687667420444213e-4	1.7810967086356963e-5
k__Bacteria|p__Firmicutes|c__Bacilli|o__Bacillales|f__Alicyclobacillaceae|g__Alicyclobacillus|NA|NA	-1.5191453476045278e-4	5.077290562203807e-5
k__Bacteria|p__Bacteroidetes|c__Sphingobacteriia|o__Sphingobacteriales|f__Sphingobacteriaceae|g__Sphingobacterium|NA|NA	-1.5152585088571967e-4	-9.943857358159791e-21
k__Bacteria|p__Firmicutes|c__Clostridia|o__Clostridiales|f__Ruminococcaceae|g__Ethanoligenens|NA|NA	-1.2469068212085324e-4	-4.7889965761746746e-5
k__Bacteria|p__Firmicutes|c__Clostridia|o__Clostridiales|f__Gracilibacteraceae|g__|NA|NA	-1.1651580437532095e-4	0
k__Bacteria|p__Actinobacteria|c__Actinobacteria|o__Actinomycetales|f__Propionibacteriaceae|g__Propionibacterium|NA|NA	-1.0596621490930751e-4	2.9351724864063305e-5
k__Bacteria|p__Proteobacteria|c__Epsilonproteobacteria|o__Campylobacterales|f__Helicobacteraceae|g__Flexispira|NA|NA	-7.662360642781006e-5	-3.4873339619385723e-4
k__Bacteria|p__Actinobacteria|c__Actinobacteria|o__Actinomycetales|f__Actinomycetaceae|g__Mobiluncus|NA|NA	-5.818984662559224e-5	-8.20927602890979e-5
k__Bacteria|p__Proteobacteria|c__Betaproteobacteria|o__Burkholderiales|f__Oxalobacteraceae|g__Janthinobacterium|NA|NA	-5.224696434135387e-5	-3.7232688852867926e-4
k__Bacteria|p__Bacteroidetes|c__[Saprospirae]|o__[Saprospirales]|f__Chitinophagaceae|g__Lacibacter|NA|NA	-5.073128331621543e-5	4.615634694802971e-5
k__Bacteria|p__Proteobacteria|c__Betaproteobacteria|o__|f__|g__|NA|NA	-4.752279613452383e-5	-3.0209447962386828e-5
k__Bacteria|p__Firmicutes|c__Clostridia|o__Clostridiales|f__[Tissierellaceae]|g__ph2|NA|NA	-4.31612967533494e-5	-3.460425610291388e-4
k__Bacteria|p__Firmicutes|c__Bacilli|o__Bacillales|f__Planococcaceae|g__|NA|NA	-3.645780693800245e-5	1.5190837312290093e-4
k__Bacteria|p__Chlorobi|c__OPB56|o__|f__|g__|NA|NA	-2.6653154249056697e-5	0
k__Bacteria|p__Actinobacteria|c__Actinobacteria|o__Actinomycetales|f__Microbacteriaceae|g__Microbacterium|NA|NA	-1.5848350791476285e-5	2.0016787515723917e-4
k__Bacteria|p__Firmicutes|c__Bacilli|o__Bacillales|f__Sporolactobacillaceae|g__Sporolactobacillus|NA|NA	-1.527757586068702e-5	0
k__Bacteria|p__Bacteroidetes|c__Cytophagia|o__Cytophagales|f__Cytophagaceae|g__Leadbetterella|NA|NA	-1.0417804687491037e-5	0
k__Bacteria|p__Bacteroidetes|c__Bacteroidia|o__Bacteroidales|f__Marinilabiaceae|g__|NA|NA	-3.1121505019829804e-6	0
k__Bacteria|p__Actinobacteria|c__Actinobacteria|o__Actinomycetales|f__Actinomycetaceae|g__Arcanobacterium|NA|NA	-2.620014941612171e-7	-2.1545750496396117e-4
k__Bacteria|p__Firmicutes|c__Bacilli|o__Bacillales|f__Staphylococcaceae|g__Staphylococcus|NA|NA	0	0
k__Bacteria|p__Firmicutes|c__Clostridia|o__Clostridiales|f__Veillonellaceae|g__Acidaminococcus|NA|NA	0	0
k__Bacteria|p__Proteobacteria|c__Gammaproteobacteria|o__Vibrionales|f__Pseudoalteromonadaceae|g__|NA|NA	0	0
k__Bacteria|p__Bacteroidetes|c__Bacteroidia|o__Bacteroidales|f__SB-1|g__|NA|NA	0	0
k__Bacteria|p__Proteobacteria|c__Betaproteobacteria|o__Burkholderiales|f__Oxalobacteraceae|g__Herbaspirillum|NA|NA	0	0
k__Bacteria|p__Chloroflexi|c__Anaerolineae|o__Caldilineales|f__Caldilineaceae|g__|NA|NA	0	0
k__Bacteria|p__Proteobacteria|c__Betaproteobacteria|o__Burkholderiales|f__Comamonadaceae|g__Methylibium|NA|NA	0	0
k__Bacteria|p__Firmicutes|c__Bacilli|o__Bacillales|f__Bacillaceae|g__Oceanobacillus|NA|NA	0	0
k__Bacteria|p__Proteobacteria|c__Gammaproteobacteria|o__Thiohalorhabdales|f__|g__|NA|NA	0	0
k__Bacteria|p__Bacteroidetes|c__Cytophagia|o__Cytophagales|f__Cytophagaceae|g__Emticicia|NA|NA	0	0
k__Bacteria|p__Bacteroidetes|c__Bacteroidia|o__Bacteroidales|f__RF16|g__|NA|NA	0	0
k__Bacteria|p__Proteobacteria|c__Gammaproteobacteria|o__Thiotrichales|f__Piscirickettsiaceae|g__|NA|NA	0	0
k__Bacteria|p__Bacteroidetes|c__Bacteroidia|o__Bacteroidales|f__[Paraprevotellaceae]|g__CF231|NA|NA	0	0
k__Bacteria|p__Verrucomicrobia|c__Verrucomicrobiae|o__Verrucomicrobiales|f__Verrucomicrobiaceae|g__|NA|NA	0	0
k__Bacteria|p__Chloroflexi|c__Ktedonobacteria|o__Thermogemmatisporales|f__Thermogemmatisporaceae|g__|NA|NA	0	0
k__Bacteria|p__Firmicutes|c__Clostridia|o__Clostridiales|f__Veillonellaceae|g__Sporomusa|NA|NA	0	0
k__Bacteria|p__Firmicutes|c__Clostridia|o__Clostridiales|f__Clostridiaceae|g__Clostridiisalibacter|NA|NA	0	0
k__Bacteria|p__Firmicutes|c__Clostridia|o__Clostridiales|f__[Acidaminobacteraceae]|g__Acidaminobacter|NA|NA	0	0
k__Bacteria|p__Proteobacteria|c__Gammaproteobacteria|o__Alteromonadales|f__Alteromonadaceae|g__Glaciecola|NA|NA	0	0
k__Bacteria|p__Armatimonadetes|c__[Fimbriimonadia]|o__[Fimbriimonadales]|f__|g__|NA|NA	0	0
k__Bacteria|p__Proteobacteria|c__Betaproteobacteria|o__Nitrosomonadales|f__Nitrosomonadaceae|g__|NA|NA	0	0
k__Bacteria|p__Chloroflexi|c__Anaerolineae|o__DRC31|f__|g__|NA|NA	0	0
k__Bacteria|p__Chloroflexi|c__S085|o__|f__|g__|NA|NA	0	0
k__Bacteria|p__Firmicutes|c__Clostridia|o__Halanaerobiales|f__|g__|NA|NA	0	0
k__Bacteria|p__GN02|c__BB34|o__|f__|g__|NA|NA	0	0
k__Bacteria|p__Proteobacteria|c__Gammaproteobacteria|o__Aeromonadales|f__|g__|NA|NA	0	0
k__Bacteria|p__Proteobacteria|c__Gammaproteobacteria|o__Enterobacteriales|f__Enterobacteriaceae|g__Citrobacter|NA|NA	0	0
k__Bacteria|p__Bacteroidetes|c__Sphingobacteriia|o__Sphingobacteriales|f__Sphingobacteriaceae|g__Parapedobacter|NA|NA	0	0
k__Bacteria|p__Firmicutes|c__Bacilli|o__Haloplasmatales|f__Haloplasmataceae|g__|NA|NA	0	0
k__Bacteria|p__Chloroflexi|c__Dehalococcoidetes|o__Dehalococcoidales|f__Dehalococcoidaceae|g__|NA|NA	0	0
k__Bacteria|p__Bacteroidetes|c__Bacteroidia|o__Bacteroidales|f__Rikenellaceae|g__Blvii28|NA|NA	0	0
k__Bacteria|p__Proteobacteria|c__Betaproteobacteria|o__Methylophilales|f__|g__|NA|NA	0	0
k__Bacteria|p__Firmicutes|c__Clostridia|o__Clostridiales|f__Veillonellaceae|g__Succinispira|NA|NA	0	0
k__Bacteria|p__Proteobacteria|c__Deltaproteobacteria|o__Desulfurellales|f__Desulfurellaceae|g__|NA|NA	0	0
k__Bacteria|p__Firmicutes|c__Clostridia|o__Halanaerobiales|f__Halobacteroidaceae|g__|NA|NA	0	0
k__Bacteria|p__ZB3|c__|o__|f__|g__|NA|NA	0	0
k__Bacteria|p__Firmicutes|c__Clostridia|o__Clostridiales|f__JTB215|g__|NA|NA	0	0
k__Bacteria|p__Firmicutes|c__Clostridia|o__Clostridiales|f__Peptococcaceae|g__Desulfosporosinus|NA|NA	0	0
k__Bacteria|p__Spirochaetes|c__Spirochaetes|o__Spirochaetales|f__Spirochaetaceae|g__|NA|NA	0	0
k__Bacteria|p__Firmicutes|c__Clostridia|o__Clostridiales|f__Symbiobacteriaceae|g__Caldinitratiruptor|NA|NA	0	0
k__Bacteria|p__Firmicutes|c__Clostridia|o__Clostridiales|f__Gracilibacteraceae|g__Lutispora|NA|NA	0	0
k__Bacteria|p__Proteobacteria|c__Betaproteobacteria|o__Nitrosomonadales|f__|g__|NA|NA	0	0
k__Bacteria|p__Firmicutes|c__Clostridia|o__Clostridiales|f__Veillonellaceae|g__G07|NA|NA	0	0
k__Bacteria|p__GOUTA4|c__|o__|f__|g__|NA|NA	0	0
k__Bacteria|p__Fibrobacteres|c__TG3|o__TG3-1|f__B122|g__|NA|NA	0	0
k__Bacteria|p__Chloroflexi|c__TK17|o__|f__|g__|NA|NA	0	0
k__Bacteria|p__Bacteroidetes|c__Bacteroidia|o__Bacteroidales|f__Prevotellaceae|g__|NA|NA	0	0
k__Bacteria|p__Proteobacteria|c__Deltaproteobacteria|o__Desulfobacterales|f__Desulfobacteraceae|g__|NA|NA	0	0
k__Bacteria|p__Chloroflexi|c__Anaerolineae|o__Caldilineales|f__Caldilineaceae|g__Caldilinea|NA|NA	0	0
k__Bacteria|p__Bacteroidetes|c__Bacteroidia|o__Bacteroidales|f__VC21_Bac22|g__|NA|NA	0	0
k__Bacteria|p__Chlorobi|c__BSV26|o__C20|f__|g__|NA|NA	0	0
k__Bacteria|p__Bacteroidetes|c__Bacteroidia|o__Bacteroidales|f__[Paraprevotellaceae]|g__YRC22|NA|NA	2.5964796269805893e-6	0
k__Bacteria|p__Firmicutes|c__Clostridia|o__Clostridiales|f__Lachnospiraceae|g__Butyrivibrio|NA|NA	5.831750055870154e-6	-1.6870059804003746e-5
k__Bacteria|p__Proteobacteria|c__Gammaproteobacteria|o__Alteromonadales|f__Idiomarinaceae|g__|NA|NA	7.427528136353083e-6	1.6095979128877346e-5
k__Bacteria|p__Firmicutes|c__Bacilli|o__Lactobacillales|f__Leuconostocaceae|g__Fructobacillus|NA|NA	9.465138783084093e-6	5.5505041426431816e-5
k__Bacteria|p__Proteobacteria|c__Gammaproteobacteria|o__|f__|g__|NA|NA	1.7260142201028412e-5	0
k__Bacteria|p__Actinobacteria|c__Actinobacteria|o__Actinomycetales|f__Microbacteriaceae|g__Agrococcus|NA|NA	2.0607866356267302e-5	0
k__Bacteria|p__Firmicutes|c__Clostridia|o__Clostridiales|f__[Acidaminobacteraceae]|g__Fusibacter|NA|NA	3.22787376084834e-5	0
k__Bacteria|p__Bacteroidetes|c__Bacteroidia|o__Bacteroidales|f__Rikenellaceae|g__Rikenella|NA|NA	5.1223080384324875e-5	5.6993326622554254e-5
k__Bacteria|p__Bacteroidetes|c__Flavobacteriia|o__Flavobacteriales|f__Cryomorphaceae|g__|NA|NA	6.009896792557874e-5	0
k__Bacteria|p__Proteobacteria|c__Betaproteobacteria|o__Rhodocyclales|f__Rhodocyclaceae|g__|NA|NA	6.955580826484242e-5	0
k__Bacteria|p__Firmicutes|c__Clostridia|o__|f__|g__|NA|NA	7.021010252471381e-5	0.0017302828649396436
k__Bacteria|p__Firmicutes|c__Clostridia|o__Clostridiales|f__Clostridiaceae|g__Caloramator|NA|NA	7.467846450980068e-5	3.027816094730252e-5
k__Bacteria|p__Proteobacteria|c__Gammaproteobacteria|o__Alteromonadales|f__Alteromonadaceae|g__Alteromonas|NA|NA	9.02262946942661e-5	0
k__Bacteria|p__Synergistetes|c__Synergistia|o__Synergistales|f__Dethiosulfovibrionaceae|g__Pyramidobacter|NA|NA	9.690113931140939e-5	1.996698397889832e-4
k__Bacteria|p__Proteobacteria|c__Betaproteobacteria|o__Burkholderiales|f__Comamonadaceae|g__Acidovorax|NA|NA	1.1707224265583192e-4	0
k__Bacteria|p__Proteobacteria|c__Betaproteobacteria|o__Rhodocyclales|f__Rhodocyclaceae|g__Propionivibrio|NA|NA	1.566014025496256e-4	0
k__Bacteria|p__Synergistetes|c__Synergistia|o__Synergistales|f__|g__|NA|NA	3.0184714215878247e-4	6.658012249834592e-5
k__Bacteria|p__Proteobacteria|c__Betaproteobacteria|o__Burkholderiales|f__Comamonadaceae|g__Variovorax|NA|NA	3.264823909602886e-4	0
k__Bacteria|p__Bacteroidetes|c__Bacteroidia|o__Bacteroidales|f__[Paraprevotellaceae]|g__|NA|NA	3.5470725641721396e-4	3.7918402073765445e-4
k__Bacteria|p__Firmicutes|c__Clostridia|o__Clostridiales|f__EtOH8|g__|NA|NA	4.925222281685681e-4	1.9597899083948275e-4
k__Bacteria|p__Bacteroidetes|c__Bacteroidia|o__Bacteroidales|f__|g__|NA|NA	5.41762613404423e-4	-6.712439055667897e-4
k__Bacteria|p__Firmicutes|c__Clostridia|o__Clostridiales|f__Ruminococcaceae|g__Butyricicoccus|NA|NA	6.907776558128101e-4	2.1692117591570574e-4
k__Bacteria|p__Lentisphaerae|c__[Lentisphaeria]|o__Victivallales|f__Victivallaceae|g__|NA|NA	0.001167073007546337	-4.247028063033759e-5
k__Bacteria|p__Bacteroidetes|c__Bacteroidia|o__Bacteroidales|f__Bacteroidaceae|g__5-7N15|NA|NA	0.0012337449466475854	-0.0024804886572545666
k__Bacteria|p__Firmicutes|c__Clostridia|o__SHA-98|f__|g__|NA|NA	0.0012561343247129582	-8.614224620431701e-4
k__Bacteria|p__Firmicutes|c__Erysipelotrichi|o__Erysipelotrichales|f__Erysipelotrichaceae|g__Allobaculum|NA|NA	0.0012958071459145792	4.820461252900134e-4
k__Bacteria|p__Firmicutes|c__Clostridia|o__Clostridiales|f__Clostridiaceae|g__02d06|NA|NA	0.0014751290187144464	2.7793227410544027e-4
k__Bacteria|p__Firmicutes|c__Clostridia|o__Clostridiales|f__Dehalobacteriaceae|g__Dehalobacterium|NA|NA	0.001636233093282001	0.003232469464553165
k__Bacteria|p__Firmicutes|c__Clostridia|o__Clostridiales|f__Veillonellaceae|g__Succiniclasticum|NA|NA	0.001655376448450249	-6.195189566272367e-5
k__Bacteria|p__Bacteroidetes|c__Flavobacteriia|o__Flavobacteriales|f__Flavobacteriaceae|g__Flavobacterium|NA|NA	0.001687821809628043	-1.7934649959635864e-5
k__Bacteria|p__Actinobacteria|c__Coriobacteriia|o__Coriobacteriales|f__Coriobacteriaceae|g__Slackia|NA|NA	0.0016930546120646744	0.0036612769330982924
k__Bacteria|p__Tenericutes|c__RF3|o__ML615J-28|f__|g__|NA|NA	0.0020367334269483155	2.3627188805935644e-4
k__Bacteria|p__Firmicutes|c__Clostridia|o__Clostridiales|f__Eubacteriaceae|g__Pseudoramibacter_Eubacterium|NA|NA	0.00248816600456436	0.001830668842724695
k__Bacteria|p__Firmicutes|c__Clostridia|o__Clostridiales|f__Peptococcaceae|g__Peptococcus|NA|NA	0.002575102978482493	3.8326237113992927e-4
k__Bacteria|p__Firmicutes|c__Clostridia|o__Clostridiales|f__Christensenellaceae|g__Christensenella|NA|NA	0.0025918059219793084	0.0015754763400739676
k__Bacteria|p__Firmicutes|c__Clostridia|o__Clostridiales|f__Peptococcaceae|g__rc4-4|NA|NA	0.002597139476415513	-7.038228088731858e-4
k__Bacteria|p__Firmicutes|c__Clostridia|o__Clostridiales|f__Veillonellaceae|g__Megamonas|NA|NA	0.00347209783133321	-0.018900848771907588
k__Bacteria|p__Firmicutes|c__Clostridia|o__Clostridiales|f__Eubacteriaceae|g__Anaerofustis|NA|NA	0.0038556501772034468	0.006843623902551239
k__Bacteria|p__Firmicutes|c__Clostridia|o__Clostridiales|f__Peptococcaceae|g__|NA|NA	0.004350691941131422	-0.0026843442869145923
k__Bacteria|p__Firmicutes|c__Erysipelotrichi|o__Erysipelotrichales|f__Erysipelotrichaceae|g__Catenibacterium|NA|NA	0.004553811072639362	0.005891440156973597
k__Bacteria|p__Bacteroidetes|c__Bacteroidia|o__Bacteroidales|f__[Paraprevotellaceae]|g__[Prevotella]|NA|NA	0.005118156708491466	-0.002093173732045226
k__Bacteria|p__Cyanobacteria|c__4C0d-2|o__YS2|f__|g__|NA|NA	0.005146593583902302	-0.0021287332404972955
k__Bacteria|p__Bacteroidetes|c__Bacteroidia|o__Bacteroidales|f__S24-7|g__|NA|NA	0.005536435228377755	-0.0044660470346492365
k__Bacteria|p__Firmicutes|c__Erysipelotrichi|o__Erysipelotrichales|f__Erysipelotrichaceae|g__Coprobacillus|NA|NA	0.005799788280125746	0.017386038804973684
k__Bacteria|p__Bacteroidetes|c__Bacteroidia|o__Bacteroidales|f__Rikenellaceae|g__Alistipes|NA|NA	0.006824249485073297	-0.01065069952390183
k__Bacteria|p__Tenericutes|c__Mollicutes|o__RF39|f__|g__|NA|NA	0.0070260666617399615	0.012355074034446216
k__Bacteria|p__Firmicutes|c__Clostridia|o__Clostridiales|f__Ruminococcaceae|g__Anaerotruncus|NA|NA	0.007576787985001705	-0.0037913809564323366
k__Bacteria|p__Firmicutes|c__Erysipelotrichi|o__Erysipelotrichales|f__Erysipelotrichaceae|g__cc_115|NA|NA	0.0076244857050496734	0.00499222249552604
k__Archaea|p__Euryarchaeota|c__Methanobacteria|o__Methanobacteriales|f__Methanobacteriaceae|g__Methanobrevibacter|NA|NA	0.007884016977444487	0.025474754801638282
k__Bacteria|p__Bacteroidetes|c__Bacteroidia|o__Bacteroidales|f__Porphyromonadaceae|g__Porphyromonas|NA|NA	0.008034097178799864	-0.006403840968136396
k__Bacteria|p__Firmicutes|c__Clostridia|o__Clostridiales|f__Veillonellaceae|g__|NA|NA	0.008544799621148302	5.888297678743581e-4
k__Bacteria|p__Proteobacteria|c__Deltaproteobacteria|o__Desulfovibrionales|f__Desulfovibrionaceae|g__Desulfovibrio|NA|NA	0.00866904603149344	-0.00959739760405563
k__Bacteria|p__Bacteroidetes|c__Bacteroidia|o__Bacteroidales|f__[Paraprevotellaceae]|g__Paraprevotella|NA|NA	0.008723105783432768	-0.004488141716195264
k__Bacteria|p__Firmicutes|c__Clostridia|o__Clostridiales|f__Lachnospiraceae|g__[Ruminococcus]|NA|NA	0.009173223957262255	0.01731393994021027
k__Bacteria|p__Actinobacteria|c__Coriobacteriia|o__Coriobacteriales|f__Coriobacteriaceae|g__Adlercreutzia|NA|NA	0.009376854589872276	0.00802369488749086
k__Bacteria|p__Firmicutes|c__Clostridia|o__Clostridiales|f__Lachnospiraceae|g__Lachnobacterium|NA|NA	0.011484467771293609	0.007528763960367705
k__Bacteria|p__Bacteroidetes|c__Bacteroidia|o__Bacteroidales|f__[Odoribacteraceae]|g__Butyricimonas|NA|NA	0.011590469356304613	-0.011216281747302149
k__Bacteria|p__Actinobacteria|c__Coriobacteriia|o__Coriobacteriales|f__Coriobacteriaceae|g__|NA|NA	0.014023244753065777	0.02301857754124355
k__Bacteria|p__Proteobacteria|c__Alphaproteobacteria|o__RF32|f__|g__|NA|NA	0.017541950538093598	-0.024004887836572165
k__Bacteria|p__Firmicutes|c__Clostridia|o__Clostridiales|f__[Mogibacteriaceae]|g__|NA|NA	0.018154684846896987	0.018837723528960036
k__Bacteria|p__Actinobacteria|c__Coriobacteriia|o__Coriobacteriales|f__Coriobacteriaceae|g__Eggerthella|NA|NA	0.018888164357481613	0.022260427402517238
k__Bacteria|p__Firmicutes|c__Erysipelotrichi|o__Erysipelotrichales|f__Erysipelotrichaceae|g__Holdemania|NA|NA	0.01942125401471503	0.00669343703917325
k__Bacteria|p__Firmicutes|c__Clostridia|o__Clostridiales|f__Christensenellaceae|g__|NA|NA	0.01959787047001983	0.008731593578653848
k__Bacteria|p__Bacteroidetes|c__Bacteroidia|o__Bacteroidales|f__Prevotellaceae|g__Prevotella|NA|NA	0.01971672790799311	-0.030096880319832996
k__Bacteria|p__Firmicutes|c__Clostridia|o__Clostridiales|f__Lachnospiraceae|g__Anaerostipes|NA|NA	0.0249574874160695	0.016626400280458656
k__Bacteria|p__Firmicutes|c__Erysipelotrichi|o__Erysipelotrichales|f__Erysipelotrichaceae|g__[Eubacterium]|NA|NA	0.02942001536127037	0.076446535836017
k__Bacteria|p__Verrucomicrobia|c__Verrucomicrobiae|o__Verrucomicrobiales|f__Verrucomicrobiaceae|g__Akkermansia|NA|NA	0.030629297573551945	-0.0036815062147624567
k__Bacteria|p__Bacteroidetes|c__Bacteroidia|o__Bacteroidales|f__[Odoribacteraceae]|g__Odoribacter|NA|NA	0.030734856878643475	-0.032972534701248654
k__Bacteria|p__Actinobacteria|c__Actinobacteria|o__Bifidobacteriales|f__Bifidobacteriaceae|g__Bifidobacterium|NA|NA	0.03111932217204287	0.2509781088311176
k__Bacteria|p__Firmicutes|c__Clostridia|o__Clostridiales|f__Lachnospiraceae|g__Roseburia|NA|NA	0.03210715273774512	0.019679552400933702
k__Bacteria|p__Actinobacteria|c__Coriobacteriia|o__Coriobacteriales|f__Coriobacteriaceae|g__Collinsella|NA|NA	0.03364573924665234	0.04803913312982649
k__Bacteria|p__Firmicutes|c__Clostridia|o__Clostridiales|f__Veillonellaceae|g__Phascolarctobacterium|NA|NA	0.03689640035519517	-0.03573593644573449
k__Bacteria|p__Firmicutes|c__Clostridia|o__Clostridiales|f__Lachnospiraceae|g__Coprococcus|NA|NA	0.03942753266527115	0.04708866016608597
k__Bacteria|p__Proteobacteria|c__Deltaproteobacteria|o__Desulfovibrionales|f__Desulfovibrionaceae|g__Bilophila|NA|NA	0.04260857119016867	-0.0564009591665516
k__Bacteria|p__Bacteroidetes|c__Bacteroidia|o__Bacteroidales|f__[Barnesiellaceae]|g__|NA|NA	0.043181445449878515	-0.04001010101933072
k__Bacteria|p__Firmicutes|c__Clostridia|o__Clostridiales|f__Lachnospiraceae|g__Lachnospira|NA|NA	0.04649751371526162	0.025059212134525742
k__Bacteria|p__Firmicutes|c__Erysipelotrichi|o__Erysipelotrichales|f__Erysipelotrichaceae|g__|NA|NA	0.05432790634625864	0.12234424881219645
k__Bacteria|p__Firmicutes|c__Clostridia|o__Clostridiales|f__Veillonellaceae|g__Dialister|NA|NA	0.06230977645268616	0.054884140326878175
k__Bacteria|p__Firmicutes|c__Clostridia|o__Clostridiales|f__Lachnospiraceae|g__Dorea|NA|NA	0.0796793637680235	0.096563621013528
k__Bacteria|p__Bacteroidetes|c__Bacteroidia|o__Bacteroidales|f__Porphyromonadaceae|g__Parabacteroides|NA|NA	0.08435290165631183	-0.1570877103336123
k__Bacteria|p__Firmicutes|c__Clostridia|o__Clostridiales|f__Ruminococcaceae|g__Oscillospira|NA|NA	0.09309524214447153	-0.013315146112890745
k__Bacteria|p__Bacteroidetes|c__Bacteroidia|o__Bacteroidales|f__Rikenellaceae|g__|NA|NA	0.09334814673132207	-0.06214667867035139
k__Bacteria|p__Proteobacteria|c__Betaproteobacteria|o__Burkholderiales|f__Alcaligenaceae|g__Sutterella|NA|NA	0.10307552569328171	-0.15793987650901242
k__Bacteria|p__Firmicutes|c__Clostridia|o__Clostridiales|f__Ruminococcaceae|g__Ruminococcus|NA|NA	0.11394975063715898	0.11811990062497225
k__Bacteria|p__Firmicutes|c__Clostridia|o__Clostridiales|f__Lachnospiraceae|g__Blautia|NA|NA	0.14547871265812212	0.3155251017107587
k__Bacteria|p__Firmicutes|c__Clostridia|o__Clostridiales|f__Ruminococcaceae|g__|NA|NA	0.15057858262783708	0.10053014071588062
k__Bacteria|p__Firmicutes|c__Clostridia|o__Clostridiales|f__|g__|NA|NA	0.2262756286031102	0.1751537452588589
k__Bacteria|p__Firmicutes|c__Clostridia|o__Clostridiales|f__Lachnospiraceae|g__|NA|NA	0.25495103864512014	0.20137886339773978
k__Bacteria|p__Firmicutes|c__Clostridia|o__Clostridiales|f__Ruminococcaceae|g__Faecalibacterium|NA|NA	0.3713663916226411	0.13552515030637388
k__Bacteria|p__Bacteroidetes|c__Bacteroidia|o__Bacteroidales|f__Bacteroidaceae|g__Bacteroides|NA|NA	0.5011851115248626	-0.703707735502118
